# Somatic-to-germline transmission of horizontally acquired extrachromosomal circular DNA in Brassica graft chimeras

**DOI:** 10.64898/2026.05.08.723653

**Authors:** Aijun Zhang, Han Zhou, Wanmu Zhou, Kexin Xu, Tingjin Wang, Xiaoyang Wan, Junxing Li, Lu Yuan, Li Huang, Yanhong Zhou, Susheng Gan, Yongfeng Guo, Qinjie Chu, Yan Wang, Ningning Yu, Hannah Rae Thomas, Ke Liu, Liping Chen

## Abstract

Whether somatically acquired traits can contribute to heritable variation has remained an open question in plant biology for over a century. Here, using graft-induced periclinal chimeras between *Brassica juncea* and *Brassica oleracea*, we identified extrachromosomal circular DNA (eccDNA) as mobile genetic elements capable of crossing histological boundaries and entering the germline. We demonstrated that grafting could promote the horizontal transfer of eccDNA between somatic cell layers, enabling its stable maintenance in recipient tissues and permitting transmission through sexual reproduction across multiple generations. We found that transmitted eccDNA is non-randomly distributed across the genome, preferentially originating from gene-dense regions, and enriched for features associated with molecular persistence, such as inverted repeats, hairpin-forming sequences, and autonomously replicating sequence (ARS) consensus motifs. These genetic regions conferred replication competence, as evidenced by autonomous propagation in an ARS-less heterologous yeast system. Sexual progeny carrying graft-acquired eccDNA exhibited reproducible and lineage-dependent alterations in leaf morphology and drought tolerance, accompanied by coordinated transcriptional reprogramming. Notably, a subset of inherited eccDNA remained transcriptionally active in progeny, producing transcripts absent from self-grafted controls. Our findings establish eccDNA as heritable extrachromosomal elements that link graft-mediated somatic genetic transfer with stable germline transmission, thereby expanding the molecular scope of heritable variation in plants and providing a conceptual framework for graft-based trait transmission.
