## Extended Data Table 1 for "Somatic-to-germline transmission of horizontally acquired extrachromosomal circular DNA in Brassica graft chimeras"

### Sheet: Sheet1
Extended Data Table 1 eccDNA data-filtering statistics.
Sample	Raw Reads	Clean Reads	Clean Ratio
rcp-TTT1_1	199147236	199144546	0.999986
rcp-TTT1_2	169817296	169814690	0.999985
cp-TTT2_1	171860610	171858982	0.999991
cp-TTT2_2	170692368	170690372	0.999988
TTT_1	155007246	155006354	0.999994
TTT_2	147035952	147035226	0.999995
rgp-TTT_1	185370778	185369254	0.999992
rgp-TTT_2	176067890	176065614	0.999987
CCC_1	193662654	193661182	0.999992
CCC_2	223865682	223863720	0.999991
rgp-CCC_1	171505828	171504226	0.999991
rgp-CCC_2	164771410	164769970	0.999991
