## Extended Data Table 2 for "Somatic-to-germline transmission of horizontally acquired extrachromosomal circular DNA in Brassica graft chimeras"

### Sheet: Sheet1
Extended Data Table 2 Reads uniquely aligned to the B. oleracea reference genome.
Sample	Clean Reads	Mapped reads	Mapping rate
rcp-TTT1_1	199144546	166403526	0.835592
rcp-TTT1_2	169814690	140252900	0.825917
cp-TTT2_1	171858982	151626668	0.882274
cp-TTT2_2	170690372	151379242	0.886865
TTT_1	155006354	138462660	0.893271
TTT_2	147035226	131546558	0.89466
rgp-TTT_1	185369254	135449454	0.730701
rgp-TTT_2	176065614	128882684	0.732015
CCC_1	193661182	171336566	0.884723
CCC_2	223863720	199287840	0.890219
rgp-CCC_1	171504226	150051258	0.874913
rgp-CCC_2	164769970	143740746	0.872372
