## Extended Data Table 4 for "Somatic-to-germline transmission of horizontally acquired extrachromosomal circular DNA in Brassica graft chimeras"

### Sheet: Extended Data Table 4
Extended Data Table 4 Transferred B. oleracea–specific eccDNAs detected in two sexual progenies.
rcp-TTT-1	cp-TTT-2
C1:1391344-1391862	C1:273556-273960
C1:2601057-2602304	C1:25830712-25831217
C1:7583677-7584858	C1:31513799-31514156
C1:8470736-8471474	C1:43598797-43600805
C1:8910803-8911364	C1:48452511-48452777
C1:14159482-14161315	C1:50010557-50012231
C1:25704673-25705397	C1:50293569-50294795
C1:31321257-31321559	C1:50454434-50456314
C1:41492552-41492863	C2:14298734-14300339
C2:9995788-9995995	C2:14298751-14299719
C2:17681572-17682223	C2:15215145-15217638
C2:20117689-20119033	C2:24017405-24017831
C2:29530612-29535823	C2:34342309-34343097
C2:30330570-30331873	C2:53567056-53567485
C2:33254025-33255234	C2:54839307-54840467
C2:35268860-35269348	C2:56123178-56123607
C2:48371114-48374337	C2:57800745-57801002
C3:2145756-2145921	C2:59581803-59582233
C3:3091939-3094063	C2:61089404-61092539
C3:9901743-9902742	C2:27966256-27967600
C3:18792554-18796559	C2:58015023-58016834
C3:21922028-21922267	C3:11594856-11596312
C3:24813452-24813706	C3:14454045-14455480
C3:26946845-26947044	C3:25909830-25910460
C3:39426238-39426510	C3:26946845-26947044
C3:46361347-46361658	C3:39426238-39426510
C3:50728309-50731097	C3:41652701-41654127
C3:53890869-53891358	C3:43723665-43724567
C3:46317085-46317645	C3:45012150-45016285
C4:4624958-4625268	C3:48447548-48448823
C4:13403349-13403590	C3:55724921-55725242
C4:18099650-18101027	C3:61361868-61362165
C4:21689443-21690080	C3:71342233-71343514
C4:27237056-27239332	C3:72300106-72301649
C4:33741243-33743285	C3:72905755-72908006
C4:44748301-44748794	C3:21821562-21824470
C4:52055171-52055636	C3:46317085-46317645
C4:61316575-61316807	C4:6560427-6560720
C4:5979315-5980725	C4:17470637-17471669
C4:41074326-41076640	C4:20860321-20863349
C5:1780552-1783557	C4:29414770-29415179
C5:8005896-8006262	C4:33675133-33676085
C5:8194883-8195796	C4:35630733-35630991
C5:8822125-8822470	C4:61205600-61206766
C5:19775569-19778478	C4:61205605-61206816
C5:27785544-27786219	C4:62155702-62158663
C5:28811376-28811610	C4:54049359-54051363
C5:34166837-34168736	C4:60128834-60130277
C5:36070131-36071597	C5:1780552-1783557
C5:42516720-42517249	C5:7184326-7184587
C5:46798022-46798337	C5:7694493-7695585
C5:49618276-49618754	C5:11208410-11208788
C5:49900857-49901206	C5:29402548-29403114
C5:50030827-50032083	C5:33299296-33301313
C5:52687431-52688380	C5:34114362-34114635
C5:56806259-56807583	C5:34166837-34168736
C5:30391521-30392333	C5:42659552-42660048
C5:30391522-30392334	C6:8473801-8474198
C6:2591775-2593070	C6:20190576-20191246
C6:3092091-3094150	C6:20772136-20773708
C6:3861780-3862226	C6:47690791-47691924
C6:3880758-3881557	C7:1393957-1394683
C6:9976590-9977645	C7:3752047-3752755
C6:13682829-13684861	C7:8270550-8271753
C6:25462441-25462862	C7:18582052-18582389
C6:26036131-26038421	C7:28924774-28925860
C6:28273604-28274371	C7:41498413-41499678
C6:34905650-34906947	C7:43073879-43074629
C6:39587319-39587838	C7:46018460-46018785
C7:1475054-1475372	C7:52979260-52979923
C7:7003602-7005641	C8:1431657-1432203
C7:11855538-11856104	C8:2171672-2173284
C7:15832764-15833136	C8:4266052-4266382
C7:27727109-27727820	C8:4541337-4541896
C7:36671991-36672376	C8:5341191-5341422
C7:37329347-37332484	C8:6514483-6515450
C7:47589652-47590097	C8:10507359-10508158
C7:52839043-52839450	C8:11461842-11462457
C8:89199-89569	C8:11796879-11797308
C8:2171672-2173284	C8:13317882-13319911
C8:5341191-5341422	C8:13423015-13424141
C8:5975351-5976845	C8:14744159-14745358
C8:9603897-9604473	C8:22803324-22804035
C8:10270757-10272105	C8:33215774-33216715
C8:11492430-11492631	C8:34071433-34071736
C8:12934390-12935727	C8:39396107-39396723
C8:14184426-14185526	C8:45044534-45045329
C8:15827959-15828659	C8:47837222-47838079
C8:21427657-21427884	C8:49974077-49975763
C8:26312823-26313283	C8:11894601-11896111
C8:35647261-35648844	C8:30654454-30654781
C8:50577507-50577711	C9:4648381-4649658
C8:51078464-51079297	C9:7123148-7123925
C8:43597382-43597929	C9:8023838-8027972
C9:161992-163580	C9:8031613-8032681
C9:8032496-8033869	C9:17434357-17434533
C9:9667898-9668686	C9:43762565-43763882
C9:13712240-13712567	C9:45821663-45822859
C9:17434357-17434533	C9:58482051-58482189
C9:26430722-26432560	C9:58661296-58663395
C9:26909008-26910090	C9:60484812-60485157
C9:35415628-35415928	C9:61885774-61887096
C9:36074197-36075571	C9:62754792-62756439
C9:36865891-36866671	C9:30719860-30720720
C9:37372930-37373650
C9:39605107-39605598
C9:41472769-41473085
C9:44182323-44182717
C9:50301318-50302028
C9:55205866-55206641
C9:58482051-58482189
C9:59388099-59389739
C9:60723040-60725656
C9:61811177-61811501
