## Extended Data Table 5 for "Somatic-to-germline transmission of horizontally acquired extrachromosomal circular DNA in Brassica graft chimeras"

### Sheet: Extended Data Table 5
Extended Data Table 5 Length distribution of eccDNAs in cp-TTT2 and rcp-TTT1.
chrom	start	end	length	type
C1	1391344	1391862	519	rcp-TTT-1
C1	2601057	2602304	1248	rcp-TTT-1
C1	7583677	7584858	1182	rcp-TTT-1
C1	8470736	8471474	739	rcp-TTT-1
C1	8910803	8911364	562	rcp-TTT-1
C1	14159482	14161315	1834	rcp-TTT-1
C1	25704673	25705397	725	rcp-TTT-1
C1	31321257	31321559	303	rcp-TTT-1
C1	41492552	41492863	312	rcp-TTT-1
C2	9995788	9995995	208	rcp-TTT-1
C2	17681572	17682223	652	rcp-TTT-1
C2	20117689	20119033	1345	rcp-TTT-1
C2	29530612	29535823	5212	rcp-TTT-1
C2	30330570	30331873	1304	rcp-TTT-1
C2	33254025	33255234	1210	rcp-TTT-1
C2	35268860	35269348	489	rcp-TTT-1
C2	48371114	48374337	3224	rcp-TTT-1
C3	2145756	2145921	166	rcp-TTT-1
C3	3091939	3094063	2125	rcp-TTT-1
C3	9901743	9902742	1000	rcp-TTT-1
C3	18792554	18796559	4006	rcp-TTT-1
C3	21922028	21922267	240	rcp-TTT-1
C3	24813452	24813706	255	rcp-TTT-1
C3	26946845	26947044	200	rcp-TTT-1
C3	39426238	39426510	273	rcp-TTT-1
C3	46361347	46361658	312	rcp-TTT-1
C3	50728309	50731097	2789	rcp-TTT-1
C3	53890869	53891358	490	rcp-TTT-1
C3	46317085	46317645	561	rcp-TTT-1
C4	4624958	4625268	311	rcp-TTT-1
C4	13403349	13403590	242	rcp-TTT-1
C4	18099650	18101027	1378	rcp-TTT-1
C4	21689443	21690080	638	rcp-TTT-1
C4	27237056	27239332	2277	rcp-TTT-1
C4	33741243	33743285	2043	rcp-TTT-1
C4	44748301	44748794	494	rcp-TTT-1
C4	52055171	52055636	466	rcp-TTT-1
C4	61316575	61316807	233	rcp-TTT-1
C4	5979315	5980725	1411	rcp-TTT-1
C4	41074326	41076640	2315	rcp-TTT-1
C5	1780552	1783557	3006	rcp-TTT-1
C5	8005896	8006262	367	rcp-TTT-1
C5	8194883	8195796	914	rcp-TTT-1
C5	8822125	8822470	346	rcp-TTT-1
C5	19775569	19778478	2910	rcp-TTT-1
C5	27785544	27786219	676	rcp-TTT-1
C5	28811376	28811610	235	rcp-TTT-1
C5	34166837	34168736	1900	rcp-TTT-1
C5	36070131	36071597	1467	rcp-TTT-1
C5	42516720	42517249	530	rcp-TTT-1
C5	46798022	46798337	316	rcp-TTT-1
C5	49618276	49618754	479	rcp-TTT-1
C5	49900857	49901206	350	rcp-TTT-1
C5	50030827	50032083	1257	rcp-TTT-1
C5	52687431	52688380	950	rcp-TTT-1
C5	56806259	56807583	1325	rcp-TTT-1
C5	30391521	30392333	813	rcp-TTT-1
C5	30391522	30392334	813	rcp-TTT-1
C6	2591775	2593070	1296	rcp-TTT-1
C6	3092091	3094150	2060	rcp-TTT-1
C6	3861780	3862226	447	rcp-TTT-1
C6	3880758	3881557	800	rcp-TTT-1
C6	9976590	9977645	1056	rcp-TTT-1
C6	13682829	13684861	2033	rcp-TTT-1
C6	25462441	25462862	422	rcp-TTT-1
C6	26036131	26038421	2291	rcp-TTT-1
C6	28273604	28274371	768	rcp-TTT-1
C6	34905650	34906947	1298	rcp-TTT-1
C6	39587319	39587838	520	rcp-TTT-1
C7	1475054	1475372	319	rcp-TTT-1
C7	7003602	7005641	2040	rcp-TTT-1
C7	11855538	11856104	567	rcp-TTT-1
C7	15832764	15833136	373	rcp-TTT-1
C7	27727109	27727820	712	rcp-TTT-1
C7	36671991	36672376	386	rcp-TTT-1
C7	37329347	37332484	3138	rcp-TTT-1
C7	47589652	47590097	446	rcp-TTT-1
C7	52839043	52839450	408	rcp-TTT-1
C8	89199	89569	371	rcp-TTT-1
C8	2171672	2173284	1613	rcp-TTT-1
C8	5341191	5341422	232	rcp-TTT-1
C8	5975351	5976845	1495	rcp-TTT-1
C8	9603897	9604473	577	rcp-TTT-1
C8	10270757	10272105	1349	rcp-TTT-1
C8	11492430	11492631	202	rcp-TTT-1
C8	12934390	12935727	1338	rcp-TTT-1
C8	14184426	14185526	1101	rcp-TTT-1
C8	15827959	15828659	701	rcp-TTT-1
C8	21427657	21427884	228	rcp-TTT-1
C8	26312823	26313283	461	rcp-TTT-1
C8	35647261	35648844	1584	rcp-TTT-1
C8	50577507	50577711	205	rcp-TTT-1
C8	51078464	51079297	834	rcp-TTT-1
C8	43597382	43597929	548	rcp-TTT-1
C9	161992	163580	1589	rcp-TTT-1
C9	8032496	8033869	1374	rcp-TTT-1
C9	9667898	9668686	789	rcp-TTT-1
C9	13712240	13712567	328	rcp-TTT-1
C9	17434357	17434533	177	rcp-TTT-1
C9	26430722	26432560	1839	rcp-TTT-1
C9	26909008	26910090	1083	rcp-TTT-1
C9	35415628	35415928	301	rcp-TTT-1
C9	36074197	36075571	1375	rcp-TTT-1
C9	36865891	36866671	781	rcp-TTT-1
C9	37372930	37373650	721	rcp-TTT-1
C9	39605107	39605598	492	rcp-TTT-1
C9	41472769	41473085	317	rcp-TTT-1
C9	44182323	44182717	395	rcp-TTT-1
C9	50301318	50302028	711	rcp-TTT-1
C9	55205866	55206641	776	rcp-TTT-1
C9	58482051	58482189	139	rcp-TTT-1
C9	59388099	59389739	1641	rcp-TTT-1
C9	60723040	60725656	2617	rcp-TTT-1
C9	61811177	61811501	325	rcp-TTT-1
C1	273556	273960	405	cp-TTT-2
C1	25830712	25831217	506	cp-TTT-2
C1	31513799	31514156	358	cp-TTT-2
C1	43598797	43600805	2009	cp-TTT-2
C1	48452511	48452777	267	cp-TTT-2
C1	50010557	50012231	1675	cp-TTT-2
C1	50293569	50294795	1227	cp-TTT-2
C1	50454434	50456314	1881	cp-TTT-2
C2	14298734	14300339	1606	cp-TTT-2
C2	14298751	14299719	969	cp-TTT-2
C2	15215145	15217638	2494	cp-TTT-2
C2	24017405	24017831	427	cp-TTT-2
C2	34342309	34343097	789	cp-TTT-2
C2	53567056	53567485	430	cp-TTT-2
C2	54839307	54840467	1161	cp-TTT-2
C2	56123178	56123607	430	cp-TTT-2
C2	57800745	57801002	258	cp-TTT-2
C2	59581803	59582233	431	cp-TTT-2
C2	61089404	61092539	3136	cp-TTT-2
C2	27966256	27967600	1345	cp-TTT-2
C2	58015023	58016834	1812	cp-TTT-2
C3	11594856	11596312	1457	cp-TTT-2
C3	14454045	14455480	1436	cp-TTT-2
C3	25909830	25910460	631	cp-TTT-2
C3	26946845	26947044	200	cp-TTT-2
C3	39426238	39426510	273	cp-TTT-2
C3	41652701	41654127	1427	cp-TTT-2
C3	43723665	43724567	903	cp-TTT-2
C3	45012150	45016285	4136	cp-TTT-2
C3	48447548	48448823	1276	cp-TTT-2
C3	55724921	55725242	322	cp-TTT-2
C3	61361868	61362165	298	cp-TTT-2
C3	71342233	71343514	1282	cp-TTT-2
C3	72300106	72301649	1544	cp-TTT-2
C3	72905755	72908006	2252	cp-TTT-2
C3	21821562	21824470	2909	cp-TTT-2
C3	46317085	46317645	561	cp-TTT-2
C4	6560427	6560720	294	cp-TTT-2
C4	17470637	17471669	1033	cp-TTT-2
C4	20860321	20863349	3029	cp-TTT-2
C4	29414770	29415179	410	cp-TTT-2
C4	33675133	33676085	953	cp-TTT-2
C4	35630733	35630991	259	cp-TTT-2
C4	61205600	61206766	1167	cp-TTT-2
C4	61205605	61206816	1212	cp-TTT-2
C4	62155702	62158663	2962	cp-TTT-2
C4	54049359	54051363	2005	cp-TTT-2
C4	60128834	60130277	1444	cp-TTT-2
C5	1780552	1783557	3006	cp-TTT-2
C5	7184326	7184587	262	cp-TTT-2
C5	7694493	7695585	1093	cp-TTT-2
C5	11208410	11208788	379	cp-TTT-2
C5	29402548	29403114	567	cp-TTT-2
C5	33299296	33301313	2018	cp-TTT-2
C5	34114362	34114635	274	cp-TTT-2
C5	34166837	34168736	1900	cp-TTT-2
C5	42659552	42660048	497	cp-TTT-2
6	8473801	8474198	398	cp-TTT-2
6	20190576	20191246	671	cp-TTT-2
6	20772136	20773708	1573	cp-TTT-2
6	47690791	47691924	1134	cp-TTT-2
C7	1393957	1394683	727	cp-TTT-2
C7	3752047	3752755	709	cp-TTT-2
C7	8270550	8271753	1204	cp-TTT-2
C7	18582052	18582389	338	cp-TTT-2
C7	28924774	28925860	1087	cp-TTT-2
C7	41498413	41499678	1266	cp-TTT-2
C7	43073879	43074629	751	cp-TTT-2
C7	46018460	46018785	326	cp-TTT-2
C7	52979260	52979923	664	cp-TTT-2
C8	1431657	1432203	547	cp-TTT-2
C8	2171672	2173284	1613	cp-TTT-2
C8	4266052	4266382	331	cp-TTT-2
C8	4541337	4541896	560	cp-TTT-2
C8	5341191	5341422	232	cp-TTT-2
C8	6514483	6515450	968	cp-TTT-2
C8	10507359	10508158	800	cp-TTT-2
C8	11461842	11462457	616	cp-TTT-2
C8	11796879	11797308	430	cp-TTT-2
C8	13317882	13319911	2030	cp-TTT-2
C8	13423015	13424141	1127	cp-TTT-2
C8	14744159	14745358	1200	cp-TTT-2
C8	22803324	22804035	712	cp-TTT-2
C8	33215774	33216715	942	cp-TTT-2
C8	34071433	34071736	304	cp-TTT-2
C8	39396107	39396723	617	cp-TTT-2
C8	45044534	45045329	796	cp-TTT-2
C8	47837222	47838079	858	cp-TTT-2
C8	49974077	49975763	1687	cp-TTT-2
C8	11894601	11896111	1511	cp-TTT-2
C8	30654454	30654781	328	cp-TTT-2
C9	4648381	4649658	1278	cp-TTT-2
C9	7123148	7123925	778	cp-TTT-2
C9	8023838	8027972	4135	cp-TTT-2
C9	8031613	8032681	1069	cp-TTT-2
C9	17434357	17434533	177	cp-TTT-2
C9	43762565	43763882	1318	cp-TTT-2
C9	45821663	45822859	1197	cp-TTT-2
C9	58482051	58482189	139	cp-TTT-2
C9	58661296	58663395	2100	cp-TTT-2
C9	60484812	60485157	346	cp-TTT-2
C9	61885774	61887096	1323	cp-TTT-2
C9	62754792	62756439	1648	cp-TTT-2
C9	30719860	30720720	861	cp-TTT-2
