## Extended Data Table 8 for "Somatic-to-germline transmission of horizontally acquired extrachromosomal circular DNA in Brassica graft chimeras"

### Sheet: up_down_150.rcp-TTT1.direct
Extended Data Table 8 Transferred eccDNAs with direct repeats in cp-TTT2 and rcp-TTT1
ID	Seq1_Start	Seq1_End	Seq2_Start	Seq2_End	Match_Sequence	length
C1:1391344_1391862	67	72	129	134	AAATTT	6
C1:1391344_1391862	136	144	23	31	CTAACATTT	9
C1:2601057_2602304	17	22	94	99	TTGGTA	6
C1:2601057_2602304	93	99	45	51	GATATCT	7
C1:7583677_7584858	52	58	94	100	TTTTTAA	7
C1:7583677_7584858	114	119	126	131	GTTGAA	6
C1:7583677_7584858	128	133	5	10	AAAGAG	6
C1:8470736_8471474	17	22	139	144	GACCGA	6
C1:8470736_8471474	62	68	100	106	CCTCGAC	7
C1:8470736_8471474	104	110	40	46	CTCCATC	7
C1:8910803_8911364	121	127	26	32	CGGAGGA	7
C1:14159482_14161315	66	71	144	149	ATGCTG	6
C1:14159482_14161315	75	81	19	25	AAACTAC	7
C1:14159482_14161315	133	139	36	42	TATAGAT	7
C1:25704673_25705397	5	10	46	51	GGTGAA	6
C1:25704673_25705397	58	63	38	43	ATTAAA	6
C1:25704673_25705397	80	85	6	11	AAGCCA	6
C1:31321257_31321559	9	15	81	87	AGTTTTT	7
C1:31321257_31321559	37	42	35	40	TTGTCG	6
C1:31321257_31321559	85	90	45	50	ATGAAT	6
C1:31321257_31321559	91	98	97	104	TCGCGGAG	8
C1:41492552_41492863	126	131	73	78	TCTGAA	6
C2:9995788_9995995	13	19	130	136	CTTTGTC	7
C2:9995788_9995995	60	65	32	37	ATCATC	6
C2:9995788_9995995	140	145	95	100	CTTCAT	6
C2:17681572_17682223	63	71	101	109	CGGTACTTA	9
C2:17681572_17682223	104	110	2	8	CAGAGAA	7
C2:17681572_17682223	112	117	75	80	ATGAGA	6
C2:17681572_17682223	118	123	22	27	ATCTAG	6
C2:17681572_17682223	130	135	60	65	TTATCA	6
C2:20117689_20119033	1	6	36	41	ATTGGT	6
C2:20117689_20119033	32	37	106	111	CTCAAG	6
C2:20117689_20119033	49	55	58	64	AAAGCTA	7
C2:20117689_20119033	63	68	89	94	TCTCTG	6
C2:20117689_20119033	117	123	139	145	AGTAGCT	7
C2:20117689_20119033	126	131	123	128	ACCTTT	6
C2:29530612_29535823	9	14	10	15	TCCATG	6
C2:30330570_30331873	2	7	37	42	ATAGTA	6
C2:30330570_30331873	78	85	25	32	ACAAATAT	8
C2:33254025_33255234	51	56	5	10	AATTAA	6
C2:35268860_35269348	30	35	106	111	ACTGAA	6
C2:35268860_35269348	58	65	56	63	TGAAAGAT	8
C2:35268860_35269348	72	77	114	119	TGGACT	6
C2:35268860_35269348	140	145	99	104	TGATTC	6
C2:48371114_48374337	26	31	46	51	TGAAGT	6
C2:48371114_48374337	62	69	12	19	CTTACCTC	8
C2:48371114_48374337	73	78	117	122	GGAGAG	6
C2:48371114_48374337	110	115	77	82	GTTTAT	6
C2:48371114_48374337	137	142	1	6	CCAAAA	6
C3:2145756_2145921	25	30	15	20	GATCGG	6
C3:2145756_2145921	36	41	122	127	TTAAAG	6
C3:2145756_2145921	52	57	144	149	TTAATC	6
C3:2145756_2145921	58	65	28	35	AATAGATA	8
C3:2145756_2145921	75	80	115	120	TTTCAA	6
C3:2145756_2145921	99	107	49	57	GATAAAATC	9
C3:2145756_2145921	141	146	77	82	TCCAAA	6
C3:3091939_3094063	22	28	4	10	TTTGTAT	7
C3:9901743_9902742	12	17	79	84	CTTTCA	6
C3:9901743_9902742	33	38	22	27	TCGCAT	6
C3:9901743_9902742	109	114	138	143	AAGAGA	6
C3:18792554_18796559	23	28	102	107	ACAATG	6
C3:18792554_18796559	65	73	15	23	ACTTGAAGT	9
C3:18792554_18796559	142	147	49	54	GAAGTT	6
C3:21922028_21922267	4	10	137	143	TAACGTT	7
C3:21922028_21922267	118	123	97	102	AACCAA	6
C3:24813452_24813706	2	7	138	143	GCAAAT	6
C3:24813452_24813706	19	24	117	122	CTAACG	6
C3:24813452_24813706	36	42	13	19	ACGGAAA	7
C3:26946845_26947044	18	24	62	68	GTTTTCG	7
C3:26946845_26947044	33	38	20	25	TCTCTT	6
C3:26946845_26947044	110	116	75	81	ACGCGGC	7
C3:26946845_26947044	138	145	108	115	CTGAATTT	8
C3:46361347_46361658	14	19	36	41	CAGAAT	6
C3:46361347_46361658	42	48	138	144	GAAGATC	7
C3:46361347_46361658	54	59	59	64	AACAGT	6
C3:46361347_46361658	85	91	2	8	CCTTGAT	7
C3:46361347_46361658	97	102	68	73	TTGTTT	6
C3:50728309_50731097	6	12	111	117	TTATCCT	7
C3:50728309_50731097	23	28	39	44	TAATTT	6
C3:50728309_50731097	86	91	67	72	TGCAAA	6
C3:50728309_50731097	94	100	13	19	AAAGAAA	7
C3:50728309_50731097	108	113	86	91	TCAGCT	6
C3:50728309_50731097	120	126	95	101	AGTTTAT	7
C3:53890869_53891358	1	6	81	86	CTTTAT	6
C3:53890869_53891358	48	53	40	45	CTCTTA	6
C3:53890869_53891358	69	74	69	74	TCTGAT	6
C3:53890869_53891358	77	84	135	142	ATGTTTGT	8
C3:46317085_46317645	6	11	98	103	GATAAT	6
C3:46317085_46317645	16	21	19	24	ATTATT	6
C3:46317085_46317645	29	35	85	91	GAGAGAG	7
C3:46317085_46317645	55	60	4	9	ACGAAT	6
C4:4624958_4625268	56	61	30	35	GCAACG	6
C4:13403349_13403590	5	10	62	67	AAATTT	6
C4:13403349_13403590	12	18	107	113	CAAAAGT	7
C4:13403349_13403590	69	74	143	148	AAAACT	6
C4:13403349_13403590	141	149	91	99	TGTTTCTTG	9
C4:18099650_18101027	80	87	117	124	ATGAATCC	8
C4:21689443_21690080	7	13	97	103	ACCAAAT	7
C4:21689443_21690080	43	50	81	88	AACATGAT	8
C4:21689443_21690080	91	96	60	65	TCGACC	6
C4:21689443_21690080	144	149	8	13	CAGAGG	6
C4:27237056_27239332	5	10	76	81	AGATGT	6
C4:27237056_27239332	11	16	116	121	TGTGTA	6
C4:27237056_27239332	32	40	139	147	CTAATAAAT	9
C4:27237056_27239332	68	73	43	48	TCTCCA	6
C4:27237056_27239332	113	118	91	96	AAAGTA	6
C4:27237056_27239332	129	135	128	134	ACATAAA	7
C4:33741243_33743285	51	58	46	53	ACTAGAAT	8
C4:33741243_33743285	113	119	64	70	GAAAGAA	7
C4:44748301_44748794	65	70	84	89	AGAAAC	6
C4:44748301_44748794	81	86	3	8	AACCTC	6
C4:44748301_44748794	104	109	34	39	TTGAGA	6
C4:44748301_44748794	127	132	106	111	CTGTAA	6
C4:52055171_52055636	49	55	42	48	GCAGAAT	7
C4:52055171_52055636	73	78	78	83	CAGGTT	6
C4:52055171_52055636	142	147	16	21	TCAGAT	6
C4:61316575_61316807	1	6	54	59	TCTCTA	6
C4:61316575_61316807	61	68	115	122	TTTCGGTT	8
C4:61316575_61316807	91	96	80	85	TTATTT	6
C4:61316575_61316807	126	131	1	6	AATTCT	6
C4:5979315_5980725	33	40	82	89	CAAGGCTG	8
C4:5979315_5980725	65	70	135	140	TAGAAG	6
C4:5979315_5980725	121	126	108	113	AGAACA	6
C4:41074326_41076640	70	76	35	41	TTTTATT	7
C4:41074326_41076640	122	127	29	34	ATTATA	6
C5:1780552_1783557	4	12	99	107	TCCTGTTCC	9
C5:1780552_1783557	23	28	70	75	TTTGAA	6
C5:1780552_1783557	62	67	15	20	TTATGT	6
C5:1780552_1783557	85	91	54	60	CTACTGC	7
C5:1780552_1783557	121	126	61	66	ATTGAT	6
C5:8005896_8006262	2	7	87	92	TTGACC	6
C5:8194883_8195796	17	24	1	8	AAGACAAC	8
C5:8194883_8195796	144	149	80	85	CCATCA	6
C5:8822125_8822470	40	45	93	98	AATCCA	6
C5:19775569_19778478	3	8	68	73	GATATG	6
C5:19775569_19778478	36	41	83	88	GTGAAA	6
C5:19775569_19778478	75	81	128	134	TAATCTC	7
C5:27785544_27786219	64	69	61	66	TTCGAG	6
C5:27785544_27786219	93	98	144	149	TTCTGT	6
C5:27785544_27786219	100	105	116	121	AAATGG	6
C5:27785544_27786219	135	140	28	33	TCATAA	6
C5:28811376_28811610	23	28	101	106	GATCGC	6
C5:28811376_28811610	47	53	51	57	AAAACGC	7
C5:28811376_28811610	81	86	138	143	CGAAGG	6
C5:28811376_28811610	94	99	107	112	ACGAAG	6
C5:28811376_28811610	106	111	95	100	GATGCC	6
C5:34166837_34168736	56	61	111	116	CTAGTT	6
C5:34166837_34168736	87	93	8	14	AACAAGA	7
C5:34166837_34168736	123	128	134	139	TCTTTA	6
C5:42516720_42517249	24	29	11	16	TTCTGC	6
C5:42516720_42517249	53	59	66	72	ACGAGTG	7
C5:42516720_42517249	86	91	112	117	CTTCCC	6
C5:46798022_46798337	23	30	11	18	CAAAAATT	8
C5:46798022_46798337	37	43	48	54	ATTTGGT	7
C5:49900857_49901206	36	42	64	70	GTCTTTC	7
C5:49900857_49901206	87	92	38	43	TGTTGG	6
C5:49900857_49901206	111	116	10	15	ATCAGC	6
C5:49900857_49901206	137	142	75	80	CTTGTA	6
C5:50030827_50032083	17	22	72	77	TCATGT	6
C5:50030827_50032083	49	54	61	66	CTTAAC	6
C5:50030827_50032083	58	63	121	126	ACAACA	6
C5:50030827_50032083	79	84	83	88	AATTAC	6
C5:52687431_52688380	7	13	36	42	ACAATCA	7
C5:52687431_52688380	30	35	78	83	TCATTT	6
C5:52687431_52688380	70	76	110	116	ATATACA	7
C5:52687431_52688380	102	108	47	53	AACAAGC	7
C5:56806259_56807583	66	71	21	26	CCATCA	6
C5:56806259_56807583	140	145	5	10	GATTGT	6
C5:30391521_30392333	4	9	42	47	CTTCCA	6
C5:30391521_30392333	23	29	4	10	CATGTCT	7
C5:30391521_30392333	74	79	99	104	CAAAGA	6
C5:30391521_30392333	133	138	22	27	CTTTTC	6
C5:30391522_30392334	3	8	41	46	CTTCCA	6
C5:30391522_30392334	22	28	3	9	CATGTCT	7
C5:30391522_30392334	73	78	98	103	CAAAGA	6
C5:30391522_30392334	132	137	21	26	CTTTTC	6
C6:2591775_2593070	23	29	36	42	GTCGACG	7
C6:2591775_2593070	37	43	98	104	GCTAAAG	7
C6:2591775_2593070	111	116	49	54	TCACCT	6
C6:2591775_2593070	128	133	29	34	CATAGA	6
C6:3092091_3094150	9	14	53	58	ATGAGA	6
C6:3092091_3094150	117	124	59	66	GTAAAAAT	8
C6:3861780_3862226	2	7	107	112	AATAAT	6
C6:3861780_3862226	22	29	28	35	ATTTTTTT	8
C6:3861780_3862226	36	42	37	43	TTTTAAA	7
C6:3861780_3862226	45	50	73	78	CTTTTA	6
C6:3861780_3862226	105	110	50	55	GTAGTT	6
C6:3880758_3881557	8	13	144	149	CAAAGT	6
C6:3880758_3881557	62	68	75	81	ATCTCAT	7
C6:3880758_3881557	108	114	116	122	ATTTGGT	7
C6:3880758_3881557	127	132	125	130	AAAAAA	6
C6:9976590_9977645	5	10	111	116	GAAAGA	6
C6:9976590_9977645	78	84	94	100	TGAAGTT	7
C6:9976590_9977645	141	146	28	33	CTTGAA	6
C6:13682829_13684861	31	36	82	87	CCCTTC	6
C6:13682829_13684861	64	69	115	120	ATCTCT	6
C6:13682829_13684861	70	77	35	42	TCTCGTCT	8
C6:13682829_13684861	89	95	141	147	TTCTCTA	7
C6:25462441_25462862	39	45	53	59	AGTTTTG	7
C6:25462441_25462862	57	62	16	21	GTTCTT	6
C6:26036131_26038421	19	25	142	148	CTGTAAA	7
C6:26036131_26038421	69	75	116	122	TCCAAAG	7
C6:26036131_26038421	129	134	124	129	ATCAGA	6
C6:26036131_26038421	140	145	69	74	AAGAGA	6
C6:28273604_28274371	5	10	134	139	TATTGT	6
C6:28273604_28274371	18	25	99	106	TAAATATT	8
C6:28273604_28274371	28	33	55	60	AATATA	6
C6:28273604_28274371	43	48	45	50	TTTATA	6
C6:28273604_28274371	58	64	84	90	TAATATG	7
C6:28273604_28274371	101	107	142	148	ACTAATT	7
C6:28273604_28274371	117	122	64	69	TTTTTC	6
C6:34905650_34906947	45	50	27	32	TCCAAA	6
C6:34905650_34906947	74	80	89	95	TATATCA	7
C6:34905650_34906947	93	98	112	117	CTAAAA	6
C6:34905650_34906947	122	129	12	19	TTTCTAAT	8
C6:34905650_34906947	130	135	42	47	AGATTA	6
C6:34905650_34906947	139	145	134	140	AAGAAGA	7
C6:39587319_39587838	4	11	27	34	GACGGAAA	8
C6:39587319_39587838	35	43	92	100	TTTGGTTTC	9
C6:39587319_39587838	92	97	39	44	AATCCT	6
C6:39587319_39587838	115	120	10	15	ATTTTG	6
C7:1475054_1475372	3	9	98	104	CTGTGAT	7
C7:1475054_1475372	14	20	78	84	TTACGAG	7
C7:1475054_1475372	22	29	34	41	CAAGCTGA	8
C7:1475054_1475372	39	44	92	97	ACTCTG	6
C7:1475054_1475372	84	89	24	29	GGTTAA	6
C7:1475054_1475372	110	116	71	77	GTGGTGA	7
C7:1475054_1475372	127	133	9	15	TGAAGCT	7
C7:7003602_7005641	3	8	101	106	GATTCA	6
C7:7003602_7005641	44	50	82	88	CTGTGAG	7
C7:7003602_7005641	53	58	8	13	GGTATC	6
C7:7003602_7005641	99	104	116	121	AGTTTC	6
C7:7003602_7005641	131	137	123	129	GGATTTC	7
C7:11855538_11856104	1	6	104	109	ACACAA	6
C7:11855538_11856104	22	30	88	96	TCCTCACCA	9
C7:11855538_11856104	49	54	32	37	CATTTT	6
C7:11855538_11856104	63	68	19	24	CCATCA	6
C7:15832764_15833136	15	20	30	35	TTCAAT	6
C7:15832764_15833136	43	48	55	60	AATATA	6
C7:15832764_15833136	49	56	135	142	TTTTCATT	8
C7:15832764_15833136	62	68	125	131	ATGTACA	7
C7:15832764_15833136	80	85	20	25	TTATTT	6
C7:15832764_15833136	94	99	89	94	AAACAT	6
C7:27727109_27727820	135	143	74	82	AATAGTATC	9
C7:36671991_36672376	43	48	73	78	CTAGGA	6
C7:36671991_36672376	49	54	51	56	GAGACT	6
C7:36671991_36672376	91	96	19	24	TCGGAA	6
C7:36671991_36672376	107	112	118	123	ATCGAG	6
C7:37329347_37332484	34	39	31	36	GAAGAG	6
C7:37329347_37332484	122	127	62	67	TTACTG	6
C7:47589652_47590097	1	7	95	101	GTTCGAT	7
C7:52839043_52839450	121	128	129	136	GATTGCAA	8
C8:89199_89569	8	14	12	18	ATTTCTA	7
C8:89199_89569	15	21	22	28	TTTTCAA	7
C8:89199_89569	34	39	126	131	GAAAGG	6
C8:89199_89569	64	69	1	6	CAAGGT	6
C8:89199_89569	83	88	102	107	GAGGAA	6
C8:89199_89569	103	108	89	94	GAAAGA	6
C8:89199_89569	143	148	108	113	TATCTG	6
C8:2171672_2173284	6	11	129	134	AAGAGA	6
C8:2171672_2173284	50	57	30	37	TCTCTCTT	8
C8:2171672_2173284	132	138	22	28	ATTAAAT	7
C8:5341191_5341422	13	18	67	72	AAAGCT	6
C8:5341191_5341422	20	26	12	18	AGGTTTT	7
C8:5341191_5341422	45	50	138	143	AATGGC	6
C8:5341191_5341422	116	121	93	98	TGTGTT	6
C8:5975351_5976845	1	7	14	20	TTCTTTA	7
C8:5975351_5976845	10	15	142	147	AATTTA	6
C8:5975351_5976845	17	25	4	12	GAAACTTTA	9
C8:5975351_5976845	45	51	109	115	TATGTAA	7
C8:5975351_5976845	82	88	101	107	TTCCTTT	7
C8:5975351_5976845	90	95	56	61	TTTTTA	6
C8:5975351_5976845	113	118	125	130	TTTGGA	6
C8:9603897_9604473	5	10	48	53	AAAAAG	6
C8:9603897_9604473	11	18	16	23	AGTTTAAA	8
C8:10270757_10272105	15	20	30	35	AGACAC	6
C8:10270757_10272105	26	31	47	52	TTTTTG	6
C8:10270757_10272105	133	138	55	60	AGGAAA	6
C8:11492430_11492631	6	11	144	149	CCTTCT	6
C8:11492430_11492631	33	38	83	88	CATAGA	6
C8:11492430_11492631	69	74	114	119	AGAAGC	6
C8:11492430_11492631	119	124	100	105	GATCAA	6
C8:11492430_11492631	133	139	18	24	TCTGTTC	7
C8:11492430_11492631	140	145	89	94	TTATCA	6
C8:12934390_12935727	46	51	96	101	CAAATT	6
C8:12934390_12935727	78	84	128	134	GTTTTAT	7
C8:12934390_12935727	101	106	21	26	TGGAAA	6
C8:14184426_14185526	2	7	90	95	AACTTT	6
C8:14184426_14185526	15	20	106	111	AACATG	6
C8:15827959_15828659	26	32	121	127	TTGGCCA	7
C8:15827959_15828659	60	65	105	110	TTATGG	6
C8:15827959_15828659	87	93	82	88	AAGAGGC	7
C8:15827959_15828659	133	139	135	141	TCGACCA	7
C8:21427657_21427884	9	14	85	90	TTTTGG	6
C8:26312823_26313283	34	39	124	129	ATAACA	6
C8:26312823_26313283	52	59	34	41	CCAATGAA	8
C8:26312823_26313283	89	94	43	48	TCCTCT	6
C8:26312823_26313283	121	126	95	100	AATTTT	6
C8:35647261_35648844	21	27	76	82	GGTTTGC	7
C8:35647261_35648844	38	45	87	94	CTCATACC	8
C8:35647261_35648844	100	105	33	38	ATAACG	6
C8:35647261_35648844	109	115	119	125	AGTTGGA	7
C8:50577507_50577711	32	37	7	12	AAAAGA	6
C8:50577507_50577711	49	54	126	131	CCCAAT	6
C8:43597382_43597929	91	96	32	37	CAAAGT	6
C9:161992_163580	6	14	98	106	AACCTGAAA	9
C9:161992_163580	41	46	144	149	CCAGAG	6
C9:161992_163580	65	71	14	20	TTCAATC	7
C9:161992_163580	75	84	48	57	GCTCTCTCAA	10
C9:161992_163580	97	102	116	121	AGACTG	6
C9:8032496_8033869	78	83	132	137	AAACAG	6
C9:8032496_8033869	85	91	73	79	AGGAGAC	7
C9:8032496_8033869	114	119	41	46	GGAGGT	6
C9:8032496_8033869	126	132	22	28	AGGCTGC	7
C9:8032496_8033869	142	147	65	70	GCAATT	6
C9:9667898_9668686	10	17	100	107	AGCAGAGT	8
C9:9667898_9668686	19	24	19	24	AGAAAC	6
C9:9667898_9668686	71	76	131	136	GTTAAC	6
C9:9667898_9668686	92	98	86	92	GATGAAG	7
C9:13712240_13712567	33	38	47	52	CAAGAG	6
C9:13712240_13712567	48	54	80	86	TTGCATC	7
C9:13712240_13712567	55	60	26	31	AGATCC	6
C9:13712240_13712567	94	99	141	146	AGAAGC	6
C9:17434357_17434533	21	26	110	115	GAAGCT	6
C9:26430722_26432560	46	52	21	27	TGTTAGT	7
C9:26430722_26432560	53	58	76	81	TCTTTT	6
C9:26430722_26432560	86	91	125	130	TTAGTT	6
C9:26909008_26910090	87	93	32	38	TCAAGAA	7
C9:26909008_26910090	101	108	115	122	ACATGGCT	8
C9:35415628_35415928	101	107	75	81	GTCGGGG	7
C9:35415628_35415928	130	137	129	136	AGATTGCA	8
C9:36074197_36075571	25	30	121	126	TAAGCT	6
C9:36074197_36075571	39	44	92	97	ACAAAG	6
C9:36074197_36075571	116	121	130	135	TAAGAC	6
C9:36074197_36075571	126	132	26	32	AATGAGC	7
C9:36074197_36075571	138	143	63	68	AAGGAC	6
C9:36865891_36866671	26	31	87	92	GGAAGA	6
C9:36865891_36866671	58	63	132	137	ACCGAC	6
C9:36865891_36866671	113	118	76	81	TCAAGG	6
C9:37372930_37373650	6	13	52	59	TGCGGAAA	8
C9:37372930_37373650	22	27	8	13	CTGTGT	6
C9:37372930_37373650	43	48	96	101	TATGCT	6
C9:39605107_39605598	10	15	66	71	AAATTA	6
C9:39605107_39605598	24	34	30	40	TAAAAAATTAA	11
C9:39605107_39605598	43	48	133	138	AAATTC	6
C9:39605107_39605598	109	114	58	63	TTTTAA	6
C9:41472769_41473085	85	91	50	56	AGAAAAA	7
C9:41472769_41473085	109	114	2	7	CAAATA	6
C9:41472769_41473085	123	128	34	39	TTTAAG	6
C9:44182323_44182717	27	32	92	97	TTCATC	6
C9:44182323_44182717	69	74	26	31	ATGTTT	6
C9:50301318_50302028	28	34	82	88	CGCTTAG	7
C9:50301318_50302028	59	64	113	118	AAGATG	6
C9:50301318_50302028	95	100	97	102	CAAAAT	6
C9:55205866_55206641	10	18	36	44	GGAGGTGGA	9
C9:55205866_55206641	25	31	7	13	AAGAAGA	7
C9:55205866_55206641	58	64	109	115	CTGAATC	7
C9:55205866_55206641	105	111	57	63	GCAGAGA	7
C9:55205866_55206641	121	126	144	149	TTGATA	6
C9:58482051_58482189	4	9	3	8	CTGATG	6
C9:58482051_58482189	35	40	140	145	AACCAG	6
C9:58482051_58482189	66	71	45	50	ACGAAA	6
C9:58482051_58482189	86	91	39	44	TCTTCC	6
C9:58482051_58482189	102	107	78	83	CCGATG	6
C9:59388099_59389739	8	13	95	100	CCAGAC	6
C9:59388099_59389739	37	42	128	133	ACCAAT	6
C9:59388099_59389739	78	83	78	83	GAACAT	6
C9:60723040_60725656	1	8	85	92	AAACATGA	8
C9:60723040_60725656	10	16	37	43	GAAAAAA	7
C9:60723040_60725656	36	42	28	34	AAGATAT	7
C9:60723040_60725656	63	68	117	122	CATATT	6
C9:60723040_60725656	79	86	16	23	GAAAAATC	8
C9:61811177_61811501	4	9	81	86	TAATTA	6
C9:61811177_61811501	26	31	88	93	AATTTA	6
C9:61811177_61811501	64	69	63	68	TATTAT	6
C9:61811177_61811501	102	109	71	78	ATATATAA	8
C9:61811177_61811501	129	134	57	62	TTTTAG	6
C9:61811177_61811501	139	144	107	112	ATTAGA	6

### Sheet: up_down_150.cp-TTT2.direct
Extended Data Table 8 Transferred eccDNAs with direct repeats in cp-TTT2 and rcp-TTT1.
ID	Seq1_Start	Seq1_End	Seq2_Start	Seq2_End	Match_Sequence	length
C1:273556_273960	4	9	16	21	TTAGTC	6
C1:273556_273960	17	24	52	59	AACCCAAA	8
C1:273556_273960	26	31	84	89	AATCAG	6
C1:25830712_25831217	59	64	122	127	TTTTCA	6
C1:25830712_25831217	92	98	73	79	TTGGTTT	7
C1:25830712_25831217	140	145	15	20	GTCCAG	6
C1:31513799_31514156	10	16	137	143	TTGCTTG	7
C1:31513799_31514156	123	129	96	102	TCACGAA	7
C1:31513799_31514156	142	147	118	123	GAAGGA	6
C1:43598797_43600805	3	8	144	149	ATACCT	6
C1:43598797_43600805	68	73	3	8	AGATTA	6
C1:43598797_43600805	76	83	44	51	AACAAAGC	8
C1:43598797_43600805	101	107	30	36	AATATGA	7
C1:43598797_43600805	134	140	15	21	AGAGGAA	7
C1:48452511_48452777	14	21	84	91	AAATATTA	8
C1:50010557_50012231	15	20	108	113	ATACAA	6
C1:50010557_50012231	48	53	131	136	GAAAAG	6
C1:50010557_50012231	67	73	58	64	AAACTAA	7
C1:50010557_50012231	102	108	93	99	ATCCTAC	7
C1:50293569_50294795	18	23	10	15	ATAAGT	6
C1:50293569_50294795	30	35	116	121	CATATC	6
C1:50293569_50294795	117	122	69	74	TTAGTA	6
C1:50293569_50294795	129	134	143	148	GGATTT	6
C1:50454434_50456314	30	36	20	26	TATTAAT	7
C1:50454434_50456314	42	47	108	113	ATTGTT	6
C1:50454434_50456314	65	70	81	86	ATTATA	6
C1:50454434_50456314	95	103	59	67	TTTTTGTTT	9
C1:50454434_50456314	119	124	47	52	TTTGTT	6
C2:14298734_14300339	67	73	88	94	AGAGTTA	7
C2:14298734_14300339	119	126	44	51	TCAAAAAA	8
C2:14298734_14300339	127	132	103	108	AAAAAA	6
C2:14298751_14299719	30	35	14	19	TTCATC	6
C2:14298751_14299719	69	74	129	134	ACAGAG	6
C2:14298751_14299719	134	140	61	67	ATGTTTT	7
C2:15215145_15217638	8	14	19	25	TTTTCAA	7
C2:15215145_15217638	30	35	44	49	TATCCT	6
C2:15215145_15217638	45	51	57	63	GATTTGA	7
C2:24017405_24017831	6	12	93	99	TTTTAGA	7
C2:24017405_24017831	116	121	81	86	GCCTAG	6
C2:34342309_34343097	18	23	130	135	TCCATC	6
C2:34342309_34343097	25	30	62	67	CTTCGA	6
C2:34342309_34343097	121	126	21	26	GGATCT	6
C2:53567056_53567485	43	48	111	116	GAGATG	6
C2:53567056_53567485	51	56	11	16	TATCAT	6
C2:53567056_53567485	119	124	26	31	TTTTCT	6
C2:53567056_53567485	130	135	91	96	CTTTTG	6
C2:54839307_54840467	15	21	18	24	CAAACAA	7
C2:54839307_54840467	38	43	57	62	GACCGG	6
C2:54839307_54840467	70	75	102	107	GTCGAA	6
C2:54839307_54840467	90	96	6	12	CGGATCA	7
C2:54839307_54840467	118	123	86	91	GATTGG	6
C2:56123178_56123607	118	123	7	12	TGCTCC	6
C2:57800745_57801002	15	20	12	17	GAACCT	6
C2:57800745_57801002	98	103	84	89	AACCAG	6
C2:59581803_59582233	2	7	2	7	TAAAAT	6
C2:59581803_59582233	24	29	74	79	ATCACT	6
C2:59581803_59582233	50	55	57	62	TCCTGA	6
C2:61089404_61092539	5	12	51	58	TTATAGGA	8
C2:61089404_61092539	18	23	123	128	AGGATT	6
C2:27966256_27967600	16	21	134	139	ATCAAA	6
C2:27966256_27967600	37	44	1	8	TGTTTTAT	8
C2:27966256_27967600	47	56	140	149	TAAAATCCAA	10
C2:27966256_27967600	75	81	41	47	CGAATAA	7
C2:27966256_27967600	113	120	108	115	AAAAATTA	8
C2:27966256_27967600	123	128	126	131	AAGAAG	6
C2:27966256_27967600	140	145	80	85	ATATAT	6
C2:58015023_58016834	4	9	92	97	TCCTCA	6
C2:58015023_58016834	71	77	52	58	AACCAAA	7
C2:58015023_58016834	83	88	102	107	GATAGA	6
C2:58015023_58016834	95	100	60	65	GTGGTT	6
C2:58015023_58016834	102	109	109	116	AAACTCTA	8
C2:58015023_58016834	118	123	119	124	ACTAGA	6
C2:58015023_58016834	127	132	73	78	ATAAGA	6
C3:11594856_11596312	18	23	6	11	ACAATC	6
C3:11594856_11596312	31	37	100	106	GTTTTAC	7
C3:11594856_11596312	64	69	138	143	ATACTA	6
C3:11594856_11596312	78	89	114	125	TAAAAATCTCTT	12
C3:11594856_11596312	91	96	17	22	ATATAT	6
C3:11594856_11596312	110	115	91	96	GTTTAA	6
C3:11594856_11596312	143	149	52	58	TAACCAA	7
C3:14454045_14455480	53	58	101	106	CCAGAT	6
C3:14454045_14455480	77	82	87	92	ATTTGT	6
C3:14454045_14455480	86	92	68	74	TAAATAA	7
C3:14454045_14455480	127	132	109	114	GTTGAT	6
C3:25909830_25910460	4	9	119	124	ACGTGG	6
C3:25909830_25910460	24	31	11	18	GAGCGAGA	8
C3:25909830_25910460	132	137	97	102	GGTAGA	6
C3:26946845_26947044	18	24	62	68	GTTTTCG	7
C3:26946845_26947044	33	38	20	25	TCTCTT	6
C3:26946845_26947044	110	116	75	81	ACGCGGC	7
C3:26946845_26947044	138	145	108	115	CTGAATTT	8
C3:41652701_41654127	20	26	78	84	GAGTTTC	7
C3:41652701_41654127	40	46	21	27	CATCATT	7
C3:41652701_41654127	72	77	140	145	AGAAGT	6
C3:41652701_41654127	123	129	65	71	CCACTGG	7
C3:43723665_43724567	1	6	108	113	TATAAA	6
C3:43723665_43724567	22	27	94	99	TTATTA	6
C3:43723665_43724567	38	44	122	128	TTACACT	7
C3:43723665_43724567	45	51	10	16	TTGTGAC	7
C3:43723665_43724567	56	63	80	87	TTGGTTTT	8
C3:43723665_43724567	71	77	135	141	TTTTTTG	7
C3:43723665_43724567	82	88	51	57	GACAATT	7
C3:45012150_45016285	26	31	125	130	CATCTG	6
C3:45012150_45016285	46	51	134	139	TTGGTG	6
C3:45012150_45016285	58	64	88	94	TCTTCAT	7
C3:45012150_45016285	82	88	37	43	ACAATGT	7
C3:45012150_45016285	97	102	57	62	CTTGTT	6
C3:45012150_45016285	134	139	5	10	CAACAA	6
C3:48447548_48448823	2	7	86	91	TTTAAA	6
C3:48447548_48448823	26	31	48	53	ATGTTG	6
C3:48447548_48448823	34	40	13	19	ATGAATG	7
C3:48447548_48448823	59	65	99	105	ATGAGAT	7
C3:48447548_48448823	131	136	24	29	TGATCA	6
C3:48447548_48448823	137	142	40	45	ACGATC	6
C3:55724921_55725242	40	45	33	38	AAATAA	6
C3:55724921_55725242	81	86	142	147	TCAGTA	6
C3:55724921_55725242	119	124	26	31	TTAGAA	6
C3:55724921_55725242	143	148	71	76	AAGATA	6
C3:61361868_61362165	9	15	45	51	AGAGATT	7
C3:61361868_61362165	72	79	53	60	GATGACGA	8
C3:71342233_71343514	1	6	18	23	ACAGAA	6
C3:71342233_71343514	28	33	4	9	CTATCT	6
C3:71342233_71343514	119	124	35	40	AAGACA	6
C3:71342233_71343514	133	139	98	104	GGAAGTA	7
C3:72300106_72301649	7	12	84	89	CTTTTT	6
C3:72300106_72301649	14	19	144	149	AAGATA	6
C3:72300106_72301649	22	28	92	98	ATATTTT	7
C3:72300106_72301649	67	76	118	127	AGAAAGCAAA	10
C3:72300106_72301649	96	101	21	26	AGAAAA	6
C3:72300106_72301649	111	116	99	104	GAAACC	6
C3:72905755_72908006	6	11	5	10	AAGTTT	6
C3:72905755_72908006	26	32	55	61	AATTTGT	7
C3:72905755_72908006	73	78	105	110	AGAGCT	6
C3:72905755_72908006	134	139	116	121	ATTGAT	6
C3:21821562_21824470	89	95	88	94	TTTAAGT	7
C3:21821562_21824470	102	109	141	148	AAACTAAA	8
C3:21821562_21824470	115	120	107	112	AAAATG	6
C3:21821562_21824470	138	146	113	121	TTAATATTA	9
C3:46317085_46317645	6	11	98	103	GATAAT	6
C3:46317085_46317645	16	21	19	24	ATTATT	6
C3:46317085_46317645	29	35	85	91	GAGAGAG	7
C3:46317085_46317645	55	60	4	9	ACGAAT	6
C4:6560427_6560720	99	104	7	12	GAGACT	6
C4:6560427_6560720	125	130	137	142	TGCGGC	6
C4:6560427_6560720	136	141	71	76	ACTTCT	6
C4:17470637_17471669	9	14	58	63	TATACT	6
C4:17470637_17471669	33	38	87	92	AAATAG	6
C4:17470637_17471669	78	83	35	40	TTTTCC	6
C4:17470637_17471669	89	94	75	80	GGCAAA	6
C4:20860321_20863349	77	82	80	85	AAAAAC	6
C4:20860321_20863349	97	102	136	141	AAATCA	6
C4:20860321_20863349	106	111	74	79	CTGGTA	6
C4:20860321_20863349	118	123	100	105	TCTTTA	6
C4:29414770_29415179	3	8	83	88	TGCATA	6
C4:29414770_29415179	18	24	60	66	AAATTAA	7
C4:29414770_29415179	43	51	74	82	CTATTATGT	9
C4:29414770_29415179	53	58	119	124	ATATTA	6
C4:29414770_29415179	63	69	42	48	AACAATT	7
C4:29414770_29415179	71	76	53	58	TTTTAA	6
C4:29414770_29415179	91	96	132	137	TATTTA	6
C4:29414770_29415179	115	122	33	40	TATATGGT	8
C4:33675133_33676085	2	7	113	118	TTTATG	6
C4:33675133_33676085	93	98	40	45	TTGTAT	6
C4:33675133_33676085	102	108	95	101	TATAAAG	7
C4:33675133_33676085	129	134	14	19	GATTAT	6
C4:35630733_35630991	64	71	7	14	TAACCGTT	8
C4:35630733_35630991	85	91	25	31	GAACGGC	7
C4:35630733_35630991	93	100	107	114	CACGCGCT	8
C4:61205600_61206766	21	26	49	54	ACTTTT	6
C4:61205600_61206766	135	140	11	16	GAGATC	6
C4:61205605_61206816	36	41	95	100	AAACTC	6
C4:62155702_62158663	19	24	143	148	TCATTT	6
C4:62155702_62158663	49	56	105	112	CAGTTTCT	8
C4:62155702_62158663	78	84	82	88	ATCATCT	7
C4:62155702_62158663	116	122	9	15	AATAAAA	7
C4:54049359_54051363	3	8	59	64	ATTTTT	6
C4:54049359_54051363	9	14	77	82	GTAAAA	6
C4:54049359_54051363	21	26	92	97	TTACTA	6
C4:54049359_54051363	49	56	15	22	ATGAAAAT	8
C4:54049359_54051363	72	77	99	104	TACATT	6
C4:54049359_54051363	97	102	126	131	AATATT	6
C4:54049359_54051363	109	114	84	89	ATCTAT	6
C4:54049359_54051363	124	129	142	147	TAAAAT	6
C4:54049359_54051363	143	148	69	74	TTCTTT	6
C4:60128834_60130277	1	7	96	102	ATATTTA	7
C4:60128834_60130277	16	21	17	22	ATATAT	6
C4:60128834_60130277	54	60	47	53	TTATCTT	7
C4:60128834_60130277	64	69	73	78	ATTTTA	6
C4:60128834_60130277	98	104	141	147	ATTTTCT	7
C4:60128834_60130277	115	120	106	111	AATTAA	6
C5:1780552_1783557	4	12	99	107	TCCTGTTCC	9
C5:1780552_1783557	23	28	70	75	TTTGAA	6
C5:1780552_1783557	62	67	15	20	TTATGT	6
C5:1780552_1783557	85	91	54	60	CTACTGC	7
C5:1780552_1783557	121	126	61	66	ATTGAT	6
C5:7184326_7184587	7	12	72	77	GTCTGC	6
C5:7184326_7184587	57	63	132	138	TTTTGTC	7
C5:7184326_7184587	125	130	106	111	GAGACG	6
C5:7694493_7695585	44	50	22	28	ATGGAGA	7
C5:7694493_7695585	80	85	140	145	ATTTGG	6
C5:7694493_7695585	90	95	5	10	TGACAA	6
C5:11208410_11208788	40	47	89	96	ATTTATAT	8
C5:11208410_11208788	98	103	29	34	AAATTT	6
C5:11208410_11208788	120	127	10	17	GTAAAATT	8
C5:29402548_29403114	38	43	43	48	AGAACT	6
C5:29402548_29403114	70	75	108	113	AGATTC	6
C5:29402548_29403114	77	82	137	142	TTCTTA	6
C5:29402548_29403114	90	95	127	132	TTTTGC	6
C5:29402548_29403114	101	106	102	107	AAACAC	6
C5:33299296_33301313	5	12	15	22	GAAAATAA	8
C5:33299296_33301313	59	64	48	53	TTAAGA	6
C5:33299296_33301313	78	84	109	115	AAATATT	7
C5:33299296_33301313	117	123	98	104	AAATATA	7
C5:34114362_34114635	31	37	91	97	CAAGATC	7
C5:34114362_34114635	105	110	141	146	TGAAGA	6
C5:34114362_34114635	137	143	131	137	TCTTTCT	7
C5:34166837_34168736	56	61	111	116	CTAGTT	6
C5:34166837_34168736	87	93	8	14	AACAAGA	7
C5:34166837_34168736	123	128	134	139	TCTTTA	6
C5:42659552_42660048	15	21	114	120	ATCTCTG	7
C5:42659552_42660048	39	44	76	81	TGTAGT	6
C5:42659552_42660048	55	63	102	110	TTCTCCTTC	9
C5:42659552_42660048	84	91	89	96	CTTCAGCT	8
C6:8473801_8474198	20	25	66	71	ATCATT	6
C6:8473801_8474198	52	57	140	145	ACCGGA	6
C6:8473801_8474198	80	85	40	45	TTCTTG	6
C6:8473801_8474198	91	96	59	64	TTATTC	6
C6:8473801_8474198	118	123	115	120	TCCGCC	6
C6:8473801_8474198	143	148	25	30	ATCAAA	6
C6:20190576_20191246	8	13	134	139	TTTTAA	6
C6:20190576_20191246	16	21	101	106	AAATTA	6
C6:20190576_20191246	24	29	80	85	AATAAA	6
C6:20190576_20191246	41	46	37	42	ACAATT	6
C6:20190576_20191246	74	79	68	73	TTGGAA	6
C6:20190576_20191246	106	111	111	116	ATCTGG	6
C6:47690791_47691924	20	26	97	103	CTTCTTT	7
C6:47690791_47691924	76	82	121	127	AGAAGAA	7
C6:47690791_47691924	138	143	58	63	TCTCTC	6
C7:1393957_1394683	95	100	128	133	GAAACT	6
C7:1393957_1394683	102	107	54	59	GTTTCA	6
C7:1393957_1394683	138	144	31	37	TTTTGGA	7
C7:3752047_3752755	61	66	48	53	AATTTA	6
C7:3752047_3752755	125	132	90	97	TTCATCTT	8
C7:8270550_8271753	30	36	64	70	ACTGCTA	7
C7:8270550_8271753	54	60	120	126	TCATCCG	7
C7:8270550_8271753	61	66	17	22	ATCTGT	6
C7:8270550_8271753	72	77	88	93	AATGTA	6
C7:8270550_8271753	79	86	3	10	CAAATGTT	8
C7:8270550_8271753	91	96	25	30	AAGAAT	6
C7:8270550_8271753	126	131	75	80	TCAAAA	6
C7:18582052_18582389	75	80	101	106	AATCCT	6
C7:28924774_28925860	20	25	78	83	ATGGAT	6
C7:28924774_28925860	96	101	134	139	AAAGCT	6
C7:28924774_28925860	129	134	125	130	GATATT	6
C7:28924774_28925860	141	146	140	145	TTTGAT	6
C7:41498413_41499678	15	23	64	72	CCTTAGCTC	9
C7:41498413_41499678	46	51	29	34	GTTTTA	6
C7:41498413_41499678	91	97	113	119	TTTCTTC	7
C7:43073879_43074629	37	43	113	119	ACGGAAC	7
C7:43073879_43074629	56	62	8	14	GAGAATG	7
C7:43073879_43074629	95	100	90	95	TCAACG	6
C7:43073879_43074629	132	138	50	56	GAAGACA	7
C7:46018460_46018785	1	9	71	79	GTAATCCAT	9
C7:46018460_46018785	18	24	107	113	TTTTAGC	7
C7:46018460_46018785	70	75	8	13	AATATG	6
C7:46018460_46018785	83	88	62	67	GCGTGT	6
C7:46018460_46018785	94	99	136	141	TCTTAT	6
C7:46018460_46018785	122	128	34	40	ATGATGA	7
C7:52979260_52979923	30	37	55	62	TCTCGACC	8
C7:52979260_52979923	57	62	111	116	CATGAT	6
C7:52979260_52979923	68	73	103	108	TTTGCT	6
C7:52979260_52979923	95	100	40	45	CTCCAA	6
C8:1431657_1432203	8	13	5	10	TATATT	6
C8:1431657_1432203	108	114	67	73	TTCTTGT	7
C8:2171672_2173284	6	11	129	134	AAGAGA	6
C8:2171672_2173284	50	57	30	37	TCTCTCTT	8
C8:2171672_2173284	132	138	22	28	ATTAAAT	7
C8:4266052_4266382	32	39	45	52	AGAGAGAT	8
C8:4266052_4266382	55	60	61	66	CAAGCG	6
C8:4266052_4266382	97	102	23	28	ATATTC	6
C8:4266052_4266382	143	148	107	112	TGGTTC	6
C8:4541337_4541896	3	9	54	60	AAAATAA	7
C8:4541337_4541896	41	46	92	97	ACTGTA	6
C8:5341191_5341422	13	18	67	72	AAAGCT	6
C8:5341191_5341422	20	26	12	18	AGGTTTT	7
C8:5341191_5341422	45	50	138	143	AATGGC	6
C8:5341191_5341422	116	121	93	98	TGTGTT	6
C8:6514483_6515450	84	89	40	45	AAAGTC	6
C8:10507359_10508158	33	38	37	42	GATCTT	6
C8:10507359_10508158	70	77	66	73	ATGTGATT	8
C8:10507359_10508158	132	139	2	9	AAACTTGT	8
C8:11461842_11462457	4	9	78	83	GTCTTG	6
C8:11461842_11462457	35	41	67	73	CCATCTC	7
C8:11461842_11462457	44	49	140	145	TGTGAA	6
C8:11461842_11462457	93	99	28	34	TCACAAC	7
C8:11796879_11797308	12	17	34	39	CATTCC	6
C8:11796879_11797308	83	90	68	75	GAGTTTCC	8
C8:11796879_11797308	105	110	49	54	AAATAT	6
C8:11796879_11797308	123	128	89	94	AACAAA	6
C8:13317882_13319911	6	11	130	135	GGTGAT	6
C8:13317882_13319911	39	46	17	24	GATGAAAG	8
C8:13317882_13319911	53	60	30	37	AGAAGATG	8
C8:13317882_13319911	66	71	10	15	TGAAGC	6
C8:13317882_13319911	72	77	72	77	AGAGGT	6
C8:13317882_13319911	82	88	103	109	AGAGGAG	7
C8:13317882_13319911	138	144	61	67	TGCTAGA	7
C8:13423015_13424141	29	34	54	59	TTTTTC	6
C8:13423015_13424141	56	61	16	21	CAGAAG	6
C8:13423015_13424141	101	106	65	70	TATGAA	6
C8:13423015_13424141	110	115	24	29	AAGTGA	6
C8:13423015_13424141	121	127	138	144	AACAATA	7
C8:14744159_14745358	23	29	76	82	TAAAAAG	7
C8:14744159_14745358	46	51	93	98	AAATCA	6
C8:14744159_14745358	56	63	65	72	AGTCAAAA	8
C8:14744159_14745358	106	112	43	49	TGCATGA	7
C8:22803324_22804035	72	77	121	126	ATGTAA	6
C8:33215774_33216715	20	25	8	13	AACGGT	6
C8:34071433_34071736	30	35	95	100	GAGATC	6
C8:34071433_34071736	42	51	47	56	CTTCGCGAGT	10
C8:34071433_34071736	59	64	130	135	GAAAAC	6
C8:34071433_34071736	105	111	102	108	GCGACAA	7
C8:34071433_34071736	125	130	115	120	GATCGA	6
C8:39396107_39396723	22	27	45	50	GACCCT	6
C8:39396107_39396723	34	39	86	91	CTAGCA	6
C8:39396107_39396723	71	77	95	101	ATACCAA	7
C8:39396107_39396723	87	92	38	43	AGACAA	6
C8:39396107_39396723	117	122	26	31	AAGGAA	6
C8:45044534_45045329	49	54	130	135	TGTCCT	6
C8:47837222_47838079	74	80	24	30	TGAAAAG	7
C8:47837222_47838079	124	129	119	124	TTCTGC	6
C8:49974077_49975763	4	9	76	81	TTCTTG	6
C8:49974077_49975763	64	69	82	87	ATAATT	6
C8:49974077_49975763	105	111	66	72	TGTTTAT	7
C8:11894601_11896111	11	18	114	121	ATTTTAAG	8
C8:11894601_11896111	23	30	27	34	ATATAATA	8
C8:11894601_11896111	58	64	60	66	TTAGTTT	7
C8:11894601_11896111	89	94	143	148	AATACT	6
C8:11894601_11896111	102	109	36	43	GCATTAAT	8
C8:30654454_30654781	7	12	62	67	AATCTG	6
C8:30654454_30654781	53	58	38	43	AGTTTT	6
C8:30654454_30654781	68	73	121	126	TTTCTG	6
C8:30654454_30654781	113	118	29	34	AAATAT	6
C8:30654454_30654781	122	130	129	137	AGAAGACTT	9
C8:30654454_30654781	137	147	83	93	AAGTCGTCTAG	11
C9:4648381_4649658	25	31	130	136	TTTCTAA	7
C9:4648381_4649658	67	72	115	120	TCCAAG	6
C9:4648381_4649658	79	84	82	87	TTCGTC	6
C9:4648381_4649658	104	109	137	142	TCTGCA	6
C9:7123148_7123925	43	49	132	138	TAACAAA	7
C9:7123148_7123925	62	68	26	32	TGAAAGA	7
C9:8023838_8027972	45	51	103	109	TGAAAAA	7
C9:8023838_8027972	57	62	4	9	CTAAGA	6
C9:8023838_8027972	98	103	27	32	TGTGTT	6
C9:8023838_8027972	123	128	93	98	AAATCT	6
C9:8023838_8027972	140	145	135	140	AGTAAC	6
C9:8031613_8032681	44	50	92	98	TGAGCTT	7
C9:8031613_8032681	82	87	13	18	CCCAGA	6
C9:8031613_8032681	95	101	139	145	TGGTTGT	7
C9:8031613_8032681	103	110	53	60	CTTGTACT	8
C9:17434357_17434533	21	26	110	115	GAAGCT	6
C9:43762565_43763882	81	86	84	89	TTGTTT	6
C9:43762565_43763882	92	97	19	24	TGTCCT	6
C9:43762565_43763882	103	108	57	62	TCTTGT	6
C9:43762565_43763882	124	129	124	129	TCATCT	6
C9:45821663_45822859	1	6	45	50	ATAGAA	6
C9:45821663_45822859	61	67	92	98	AAAGAAA	7
C9:45821663_45822859	78	83	108	113	TACTTT	6
C9:45821663_45822859	88	93	20	25	CTTGCT	6
C9:58482051_58482189	4	9	3	8	CTGATG	6
C9:58482051_58482189	35	40	140	145	AACCAG	6
C9:58482051_58482189	66	71	45	50	ACGAAA	6
C9:58482051_58482189	86	91	39	44	TCTTCC	6
C9:58482051_58482189	102	107	78	83	CCGATG	6
C9:58661296_58663395	94	100	54	60	TTTGATG	7
C9:58661296_58663395	103	109	122	128	AGATGAT	7
C9:58661296_58663395	111	116	28	33	TAGTAT	6
C9:60484812_60485157	17	23	81	87	TAGCTTG	7
C9:60484812_60485157	28	33	96	101	CTCTTT	6
C9:60484812_60485157	97	102	53	58	GACCTT	6
C9:60484812_60485157	105	110	103	108	CTTGCT	6
C9:60484812_60485157	118	123	2	7	CTCTTC	6
C9:61885774_61887096	17	22	40	45	CATGTA	6
C9:61885774_61887096	39	44	11	16	ATAAAA	6
C9:61885774_61887096	54	60	132	138	AATAAAA	7
C9:61885774_61887096	77	82	52	57	TGAATG	6
C9:61885774_61887096	85	92	102	109	TTCTTTTG	8
C9:61885774_61887096	119	124	113	118	AATTCT	6
C9:62754792_62756439	65	70	12	17	AGAAAC	6
C9:62754792_62756439	78	83	54	59	CCAAGC	6
C9:62754792_62756439	102	109	60	67	GATATTGC	8
C9:62754792_62756439	133	139	20	26	AGATCCG	7
C9:30719860_30720720	39	44	25	30	TGAGCA	6
C9:30719860_30720720	64	69	73	78	CTTCAA	6
C9:30719860_30720720	87	93	118	124	TTTGCTT	7
C9:30719860_30720720	125	131	44	50	TTATCTT	7
C9:30719860_30720720	133	138	65	70	CGACCT	6
