## Extended Data Table 9 for "Somatic-to-germline transmission of horizontally acquired extrachromosomal circular DNA in Brassica graft chimeras"

### Sheet: gene_intergenic_rcp-TTT1
Extended Data Table 9 Transferred eccDNAs overlapping with gene regions and intergenic regionsp
id	type
C8:14184426-14185526	gene
C9:55205866-55206641	gene
C6:25462441-25462862	gene
C9:59388099-59389739	gene
C3:46317085-46317645	gene
C9:9667898-9668686	gene
C5:36070131-36071597	gene
C3:9901743-9902742	gene
C8:89199-89569	gene
C9:161992-163580	gene
C8:10270757-10272105	gene
C8:21427657-21427884	gene
C7:1475054-1475372	gene
C1:7583677-7584858	gene
C3:53890869-53891358	gene
C1:2601057-2602304	gene
C3:21922028-21922267	gene
C5:49618276-49618754	gene
C5:27785544-27786219	gene
C6:3092091-3094150	gene
C6:13682829-13684861	gene
C5:8194883-8195796	gene
C4:52055171-52055636	gene
C3:46361347-46361658	gene
C7:11855538-11856104	gene
C9:41472769-41473085	gene
C9:58482051-58482189	gene
C5:56806259-56807583	gene
C8:43597382-43597929	gene
C7:37329347-37332484	gene
C4:61316575-61316807	gene
C8:5341191-5341422	gene
C9:13712240-13712567	gene
C8:11492430-11492631	gene
C2:9995788-9995995	gene
C1:14159482-14161315	gene
C6:26036131-26038421	gene
C5:50030827-50032083	gene
C1:8910803-8911364	gene
C7:7003602-7005641	intersect
C4:33741243-33743285	intersect
C5:1780552-1783557	intersect
C9:36074197-36075571	intersect
C8:12934390-12935727	intersect
C5:8005896-8006262	intersect
C5:19775569-19778478	intersect
C9:26430722-26432560	intersect
C8:9603897-9604473	intersect
C4:5979315-5980725	intersect
C2:29530612-29535823	intersect
C4:41074326-41076640	intersect
C2:48371114-48374337	intersect
C2:30330570-30331873	intersect
C3:3091939-3094063	intersect
C5:52687431-52688380	intersect
C6:2591775-2593070	intersect
C3:18792554-18796559	intersect
C7:27727109-27727820	intersect
C7:47589652-47590097	intergenic
C9:8032496-8033869	intergenic
C7:15832764-15833136	intergenic
C1:41492552-41492863	intergenic
C8:5975351-5976845	intergenic
C1:8470736-8471474	intergenic
C5:30391522-30392334	intergenic
C9:37372930-37373650	intergenic
C4:18099650-18101027	intergenic
C3:39426238-39426510	intergenic
C5:46798022-46798337	intergenic
C1:31321257-31321559	intergenic
C3:26946845-26947044	intergenic
C4:27237056-27239332	intergenic
C8:2171672-2173284	intergenic
C2:33254025-33255234	intergenic
C6:28273604-28274371	intergenic
C8:15827959-15828659	intergenic
C9:35415628-35415928	intergenic
C9:39605107-39605598	intergenic
C3:24813452-24813706	intergenic
C5:28811376-28811610	intergenic
C6:9976590-9977645	intergenic
C5:49900857-49901206	intergenic
C7:36671991-36672376	intergenic
C9:17434357-17434533	intergenic
C3:2145756-2145921	intergenic
C2:17681572-17682223	intergenic
C6:39587319-39587838	intergenic
C4:13403349-13403590	intergenic
C9:60723040-60725656	intergenic
C4:21689443-21690080	intergenic
C8:35647261-35648844	intergenic
C9:36865891-36866671	intergenic
C7:52839043-52839450	intergenic
C5:8822125-8822470	intergenic
C1:25704673-25705397	intergenic
C8:26312823-26313283	intergenic
C2:20117689-20119033	intergenic
C6:3880758-3881557	intergenic
C5:42516720-42517249	intergenic
C2:35268860-35269348	intergenic
C9:50301318-50302028	intergenic
C4:44748301-44748794	intergenic
C8:50577507-50577711	intergenic
C1:1391344-1391862	intergenic
C5:30391521-30392333	intergenic
C4:4624958-4625268	intergenic
C6:34905650-34906947	intergenic
C3:50728309-50731097	intergenic
C8:51078464-51079297	intergenic
C6:3861780-3862226	intergenic
C9:26909008-26910090	intergenic
C9:61811177-61811501	intergenic
C9:44182323-44182717	intergenic
C5:34166837-34168736	intergenic

### Sheet: gene_intergenic_cp-TTT2
Extended Data Table 9 Transferred eccDNAs overlapping with gene regions and intergenic region.
id	type
C7:8270550-8271753	gene
C3:46317085-46317645	gene
C7:41498413-41499678	gene
C8:14744159-14745358	gene
C3:41652701-41654127	gene
C2:57800745-57801002	gene
C6:47690791-47691924	gene
C8:33215774-33216715	gene
C9:62754792-62756439	gene
C4:61205605-61206816	gene
C8:22803324-22804035	gene
C4:61205600-61206766	gene
C2:59581803-59582233	gene
C3:55724921-55725242	gene
C8:6514483-6515450	gene
C8:4266052-4266382	gene
C4:6560427-6560720	gene
C9:58482051-58482189	gene
C9:45821663-45822859	gene
C7:1393957-1394683	gene
C2:56123178-56123607	gene
C6:8473801-8474198	gene
C8:5341191-5341422	gene
C5:7694493-7695585	gene
C8:10507359-10508158	gene
C3:45012150-45016285	intersect
C8:49974077-49975763	intersect
C9:61885774-61887096	intersect
C7:3752047-3752755	intersect
C8:13317882-13319911	intersect
C6:20772136-20773708	intersect
C8:13423015-13424141	intersect
C4:17470637-17471669	intersect
C3:14454045-14455480	intersect
C2:58015023-58016834	intersect
C3:43723665-43724567	intersect
C3:48447548-48448823	intersect
C9:8031613-8032681	intersect
C8:4541337-4541896	intersect
C4:35630733-35630991	intersect
C4:62155702-62158663	intersect
C4:60128834-60130277	intersect
C2:61089404-61092539	intersect
C3:72300106-72301649	intersect
C9:58661296-58663395	intersect
C9:8023838-8027972	intersect
C9:43762565-43763882	intersect
C1:273556-273960	intersect
C3:72905755-72908006	intersect
C9:7123148-7123925	intersect
C1:43598797-43600805	intersect
C3:61361868-61362165	intersect
C5:1780552-1783557	intersect
C7:28924774-28925860	intergenic
C9:4648381-4649658	intergenic
C3:25909830-25910460	intergenic
C9:60484812-60485157	intergenic
C1:31513799-31514156	intergenic
C3:39426238-39426510	intergenic
C3:26946845-26947044	intergenic
C8:11461842-11462457	intergenic
C9:30719860-30720720	intergenic
C4:54049359-54051363	intergenic
C8:2171672-2173284	intergenic
C5:34114362-34114635	intergenic
C5:42659552-42660048	intergenic
C4:33675133-33676085	intergenic
C7:18582052-18582389	intergenic
C8:39396107-39396723	intergenic
C3:21821562-21824470	intergenic
C1:50010557-50012231	intergenic
C1:50293569-50294795	intergenic
C4:29414770-29415179	intergenic
C5:33299296-33301313	intergenic
C8:11894601-11896111	intergenic
C9:17434357-17434533	intergenic
C8:30654454-30654781	intergenic
C5:7184326-7184587	intergenic
C8:34071433-34071736	intergenic
C2:14298734-14300339	intergenic
C7:46018460-46018785	intergenic
C1:25830712-25831217	intergenic
C5:11208410-11208788	intergenic
C2:14298751-14299719	intergenic
C3:11594856-11596312	intergenic
C2:24017405-24017831	intergenic
C1:48452511-48452777	intergenic
C1:50454434-50456314	intergenic
C5:29402548-29403114	intergenic
C8:45044534-45045329	intergenic
C8:47837222-47838079	intergenic
C8:11796879-11797308	intergenic
C2:53567056-53567485	intergenic
C2:27966256-27967600	intergenic
C4:20860321-20863349	intergenic
C7:52979260-52979923	intergenic
C2:54839307-54840467	intergenic
C2:34342309-34343097	intergenic
C7:43073879-43074629	intergenic
C6:20190576-20191246	intergenic
C2:15215145-15217638	intergenic
C8:1431657-1432203	intergenic
C3:71342233-71343514	intergenic
C5:34166837-34168736	intergenic
