## Extended Data Table 10 for "Somatic-to-germline transmission of horizontally acquired extrachromosomal circular DNA in Brassica graft chimeras"

### Sheet: rcp-TTT1_exon_intron
Extended Data Table 10 Transferred eccDNAs overlapping with exons, introns, upstream 2 kb regions (up2kb) and downstream 2 kb regions (down2kb)
chrom	start	end	name	score	strand	thickStart
C1	1391344	1391862	C1	1389349	1391349	Down2k
C1	2601057	2602304	C1	2599278	2601278	Down2k
C1	2601057	2602304	C1	2601139	2601288	exon
C1	2601057	2602304	C1	2601439	2601479	exon
C1	2601057	2602304	C1	2601577	2601679	exon
C1	2601057	2602304	C1	2601771	2601885	exon
C1	2601057	2602304	C1	2602071	2602209	exon
C1	2601057	2602304	C1	2602291	2602384	exon
C1	2601057	2602304	C1	2601051	2601138	intron
C1	2601057	2602304	C1	2601289	2601438	intron
C1	2601057	2602304	C1	2601480	2601576	intron
C1	2601057	2602304	C1	2601680	2601770	intron
C1	2601057	2602304	C1	2601886	2602070	intron
C1	2601057	2602304	C1	2602210	2602290	intron
C1	7583677	7584858	C1	7582069	7584069	Down2k
C1	7583677	7584858	C1	7583630	7583760	exon
C1	7583677	7584858	C1	7583843	7583915	exon
C1	7583677	7584858	C1	7584002	7584146	exon
C1	7583677	7584858	C1	7584233	7584347	exon
C1	7583677	7584858	C1	7584420	7584935	exon
C1	7583677	7584858	C1	7583761	7583842	intron
C1	7583677	7584858	C1	7583916	7584001	intron
C1	7583677	7584858	C1	7584147	7584232	intron
C1	7583677	7584858	C1	7584348	7584419	intron
C1	8910803	8911364	C1	8910223	8911420	exon
C1	14159482	14161315	C1	14159541	14159597	exon
C1	14159482	14161315	C1	14159830	14159873	exon
C1	14159482	14161315	C1	14159945	14160029	exon
C1	14159482	14161315	C1	14160253	14160394	exon
C1	14159482	14161315	C1	14160481	14160547	exon
C1	14159482	14161315	C1	14160638	14160737	exon
C1	14159482	14161315	C1	14160891	14161014	exon
C1	14159482	14161315	C1	14161146	14161281	exon
C1	14159482	14161315	C1	14159460	14159540	intron
C1	14159482	14161315	C1	14159598	14159829	intron
C1	14159482	14161315	C1	14159874	14159944	intron
C1	14159482	14161315	C1	14160030	14160252	intron
C1	14159482	14161315	C1	14160395	14160480	intron
C1	14159482	14161315	C1	14160548	14160637	intron
C1	14159482	14161315	C1	14160738	14160890	intron
C1	14159482	14161315	C1	14161015	14161145	intron
C1	14159482	14161315	C1	14161282	14161412	intron
C2	9995788	9995995	C2	9995616	9996135	exon
C2	29530612	29535823	C2	29530179	29530853	exon
C2	29530612	29535823	C2	29530853	29532853	Up2k
C2	30330570	30331873	C2	30331672	30333672	Down2k
C2	30330570	30331873	C2	30330517	30330584	exon
C2	30330570	30331873	C2	30330669	30330712	exon
C2	30330570	30331873	C2	30330806	30331672	exon
C2	30330570	30331873	C2	30330585	30330668	intron
C2	30330570	30331873	C2	30330713	30330805	intron
C2	48371114	48374337	C2	48372242	48374242	Down2k
C2	48371114	48374337	C2	48369390	48371391	Down2k
C2	48371114	48374337	C2	48370958	48371120	exon
C2	48371114	48374337	C2	48371191	48372242	exon
C2	48371114	48374337	C2	48371390	48372338	exon
C2	48371114	48374337	C2	48372419	48372620	exon
C2	48371114	48374337	C2	48372703	48372819	exon
C2	48371114	48374337	C2	48372901	48373145	exon
C2	48371114	48374337	C2	48373220	48373562	exon
C2	48371114	48374337	C2	48373640	48373826	exon
C2	48371114	48374337	C2	48373922	48374081	exon
C2	48371114	48374337	C2	48374203	48374281	exon
C2	48371114	48374337	C2	48371121	48371190	intron
C2	48371114	48374337	C2	48372339	48372418	intron
C2	48371114	48374337	C2	48372621	48372702	intron
C2	48371114	48374337	C2	48372820	48372900	intron
C2	48371114	48374337	C2	48373146	48373219	intron
C2	48371114	48374337	C2	48373563	48373639	intron
C2	48371114	48374337	C2	48373827	48373921	intron
C2	48371114	48374337	C2	48374082	48374202	intron
C2	48371114	48374337	C2	48374282	48374353	intron
C3	2145756	2145921	C3	2144687	2146688	Up2k
C3	3091939	3094063	C3	3092015	3092095	exon
C3	3091939	3094063	C3	3092184	3092595	exon
C3	3091939	3094063	C3	3091927	3092014	intron
C3	3091939	3094063	C3	3092096	3092183	intron
C3	3091939	3094063	C3	3092595	3094595	Up2k
C3	9901743	9902742	C3	9901579	9901867	exon
C3	9901743	9902742	C3	9901932	9902055	exon
C3	9901743	9902742	C3	9902451	9902568	exon
C3	9901743	9902742	C3	9901868	9901931	intron
C3	9901743	9902742	C3	9902056	9902450	intron
C3	9901743	9902742	C3	9902569	9902981	intron
C3	18792554	18796559	C3	18793586	18795586	Down2k
C3	18792554	18796559	C3	18792655	18792922	exon
C3	18792554	18796559	C3	18793019	18793586	exon
C3	18792554	18796559	C3	18793577	18793694	exon
C3	18792554	18796559	C3	18793825	18793900	exon
C3	18792554	18796559	C3	18794053	18794279	exon
C3	18792554	18796559	C3	18794370	18794459	exon
C3	18792554	18796559	C3	18794541	18794635	exon
C3	18792554	18796559	C3	18794757	18794942	exon
C3	18792554	18796559	C3	18795048	18795216	exon
C3	18792554	18796559	C3	18795293	18795434	exon
C3	18792554	18796559	C3	18795561	18795780	exon
C3	18792554	18796559	C3	18795934	18796051	exon
C3	18792554	18796559	C3	18796540	18796637	exon
C3	18792554	18796559	C3	18792565	18792654	intron
C3	18792554	18796559	C3	18792923	18793018	intron
C3	18792554	18796559	C3	18793695	18793824	intron
C3	18792554	18796559	C3	18793901	18794052	intron
C3	18792554	18796559	C3	18794280	18794369	intron
C3	18792554	18796559	C3	18794460	18794540	intron
C3	18792554	18796559	C3	18794636	18794756	intron
C3	18792554	18796559	C3	18794943	18795047	intron
C3	18792554	18796559	C3	18795217	18795292	intron
C3	18792554	18796559	C3	18795435	18795560	intron
C3	18792554	18796559	C3	18795781	18795933	intron
C3	18792554	18796559	C3	18796052	18796539	intron
C3	18792554	18796559	C3	18791577	18793578	Down2k
C3	18792554	18796559	C3	18792415	18792564	exon
C3	21922028	21922267	C3	21921003	21923428	exon
C3	46361347	46361658	C3	46360801	46362802	Down2k
C3	46361347	46361658	C3	46361357	46362682	exon
C3	46361347	46361658	C3	46361277	46361356	intron
C3	53890869	53891358	C3	53890827	53891598	exon
C3	53890869	53891358	C3	53890970	53892971	Up2k
C3	46317085	46317645	C3	46316270	46317823	exon
C4	13403349	13403590	C4	13401888	13403888	Down2k
C4	33741243	33743285	C4	33741259	33743259	Down2k
C4	33741243	33743285	C4	33741528	33743528	Down2k
C4	33741243	33743285	C4	33739694	33741695	Down2k
C4	33741243	33743285	C4	33741148	33741259	exon
C4	33741243	33743285	C4	33741285	33741528	exon
C4	33741243	33743285	C4	33741694	33742069	exon
C4	33741243	33743285	C4	33742162	33742191	exon
C4	33741243	33743285	C4	33742265	33742365	exon
C4	33741243	33743285	C4	33742455	33742590	exon
C4	33741243	33743285	C4	33742070	33742161	intron
C4	33741243	33743285	C4	33742192	33742264	intron
C4	33741243	33743285	C4	33742366	33742454	intron
C4	33741243	33743285	C4	33739285	33741286	Up2k
C4	33741243	33743285	C4	33742590	33744590	Up2k
C4	52055171	52055636	C4	52055272	52056574	exon
C4	52055171	52055636	C4	52055172	52055271	intron
C4	61316575	61316807	C4	61314689	61316689	Down2k
C4	61316575	61316807	C4	61316447	61316856	exon
C4	5979315	5980725	C4	5977507	5979508	Down2k
C4	5979315	5980725	C4	5979189	5979421	exon
C4	5979315	5980725	C4	5980413	5980585	exon
C4	5979315	5980725	C4	5980666	5980776	exon
C4	5979315	5980725	C4	5980343	5980412	intron
C4	5979315	5980725	C4	5980586	5980665	intron
C4	5979315	5980725	C4	5979421	5981421	Down2k
C4	5979315	5980725	C4	5979507	5980342	exon
C4	41074326	41076640	C4	41074282	41074380	exon
C4	41074326	41076640	C4	41074469	41074679	exon
C4	41074326	41076640	C4	41074381	41074468	intron
C4	41074326	41076640	C4	41075661	41077661	Down2k
C4	41074326	41076640	C4	41074718	41075009	exon
C4	41074326	41076640	C4	41075340	41075661	exon
C4	41074326	41076640	C4	41075010	41075339	intron
C4	41074326	41076640	C4	41074680	41074717	intron
C5	1780552	1783557	C5	1781765	1781796	exon
C5	1780552	1783557	C5	1781915	1782322	exon
C5	1780552	1783557	C5	1782407	1783741	exon
C5	1780552	1783557	C5	1781797	1781914	intron
C5	1780552	1783557	C5	1782323	1782406	intron
C5	1780552	1783557	C5	1779240	1781240	Up2k
C5	1780552	1783557	C5	1779765	1781766	Up2k
C5	8005896	8006262	C5	8005898	8006757	exon
C5	8005896	8006262	C5	8003898	8005899	Up2k
C5	8194883	8195796	C5	8195039	8195156	exon
C5	8194883	8195796	C5	8195658	8196625	exon
C5	8194883	8195796	C5	8194101	8195038	intron
C5	8194883	8195796	C5	8195157	8195657	intron
C5	8822125	8822470	C5	8821258	8823258	Up2k
C5	19775569	19778478	C5	19776712	19776793	exon
C5	19775569	19778478	C5	19776879	19776897	exon
C5	19775569	19778478	C5	19777094	19777250	exon
C5	19775569	19778478	C5	19776794	19776878	intron
C5	19775569	19778478	C5	19776898	19777093	intron
C5	19775569	19778478	C5	19777251	19778554	intron
C5	19775569	19778478	C5	19774712	19776713	Down2k
C5	27785544	27786219	C5	27785478	27785647	exon
C5	27785544	27786219	C5	27785747	27785965	exon
C5	27785544	27786219	C5	27786174	27786333	exon
C5	27785544	27786219	C5	27785648	27785746	intron
C5	27785544	27786219	C5	27785966	27786173	intron
C5	34166837	34168736	C5	34168416	34170417	Down2k
C5	36070131	36071597	C5	36070852	36072853	Down2k
C5	36070131	36071597	C5	36069966	36072144	exon
C5	49618276	49618754	C5	49618020	49620021	Down2k
C5	49618276	49618754	C5	49618276	49618524	exon
C5	49618276	49618754	C5	49618716	49618934	exon
C5	49618276	49618754	C5	49618525	49618715	intron
C5	50030827	50032083	C5	50030267	50031040	exon
C5	50030827	50032083	C5	50031578	50032062	exon
C5	50030827	50032083	C5	50031041	50031577	intron
C5	50030827	50032083	C5	50032063	50033012	intron
C5	52687431	52688380	C5	52688053	52690053	Down2k
C5	52687431	52688380	C5	52687286	52688053	exon
C5	56806259	56807583	C5	56805375	56807376	Down2k
C5	56806259	56807583	C5	56806151	56806557	exon
C5	56806259	56807583	C5	56806628	56806988	exon
C5	56806259	56807583	C5	56807063	56807181	exon
C5	56806259	56807583	C5	56807260	56807484	exon
C5	56806259	56807583	C5	56807375	56808601	exon
C5	56806259	56807583	C5	56807553	56808408	exon
C5	56806259	56807583	C5	56806558	56806627	intron
C5	56806259	56807583	C5	56806989	56807062	intron
C5	56806259	56807583	C5	56807182	56807259	intron
C5	56806259	56807583	C5	56807485	56807552	intron
C6	2591775	2593070	C6	2592642	2593593	exon
C6	2591775	2593070	C6	2590642	2592643	Up2k
C6	3092091	3094150	C6	3093498	3095499	Down2k
C6	3092091	3094150	C6	3092369	3092654	exon
C6	3092091	3094150	C6	3092737	3093061	exon
C6	3092091	3094150	C6	3093161	3093389	exon
C6	3092091	3094150	C6	3093505	3093603	exon
C6	3092091	3094150	C6	3093716	3093807	exon
C6	3092091	3094150	C6	3093902	3094406	exon
C6	3092091	3094150	C6	3091790	3092368	intron
C6	3092091	3094150	C6	3092655	3092736	intron
C6	3092091	3094150	C6	3093062	3093160	intron
C6	3092091	3094150	C6	3093390	3093504	intron
C6	3092091	3094150	C6	3093604	3093715	intron
C6	3092091	3094150	C6	3093808	3093901	intron
C6	3861780	3862226	C6	3860088	3862088	Down2k
C6	3861780	3862226	C6	3860409	3862410	Down2k
C6	3861780	3862226	C6	3861713	3863713	Up2k
C6	13682829	13684861	C6	13682792	13683599	exon
C6	13682829	13684861	C6	13684255	13684294	exon
C6	13682829	13684861	C6	13684392	13684463	exon
C6	13682829	13684861	C6	13683600	13684254	intron
C6	13682829	13684861	C6	13684295	13684391	intron
C6	13682829	13684861	C6	13684464	13684908	intron
C6	25462441	25462862	C6	25461489	25462609	exon
C6	25462441	25462862	C6	25462698	25463063	exon
C6	25462441	25462862	C6	25462610	25462697	intron
C6	26036131	26038421	C6	26035809	26036242	exon
C6	26036131	26038421	C6	26036634	26036879	exon
C6	26036131	26038421	C6	26036950	26037129	exon
C6	26036131	26038421	C6	26037242	26037458	exon
C6	26036131	26038421	C6	26037530	26038287	exon
C6	26036131	26038421	C6	26038368	26038523	exon
C6	26036131	26038421	C6	26036243	26036633	intron
C6	26036131	26038421	C6	26036880	26036949	intron
C6	26036131	26038421	C6	26037130	26037241	intron
C6	26036131	26038421	C6	26037459	26037529	intron
C6	26036131	26038421	C6	26038288	26038367	intron
C6	34905650	34906947	C6	34904383	34906383	Up2k
C7	1475054	1475372	C7	1475319	1475588	exon
C7	1475054	1475372	C7	1474300	1475318	intron
C7	7003602	7005641	C7	7001774	7003775	Down2k
C7	7003602	7005641	C7	7003774	7003981	exon
C7	7003602	7005641	C7	7004118	7004727	exon
C7	7003602	7005641	C7	7004818	7005115	exon
C7	7003602	7005641	C7	7005231	7006306	exon
C7	7003602	7005641	C7	7003982	7004117	intron
C7	7003602	7005641	C7	7004728	7004817	intron
C7	7003602	7005641	C7	7005116	7005230	intron
C7	7003602	7005641	C7	7002796	7004796	Up2k
C7	7003602	7005641	C7	7003530	7005530	Up2k
C7	7003602	7005641	C7	7005407	7007408	Up2k
C7	11855538	11856104	C7	11855996	11856191	exon
C7	11855538	11856104	C7	11855495	11855995	intron
C7	11855538	11856104	C7	11855186	11857187	Up2k
C7	15832764	15833136	C7	15831405	15833406	Down2k
C7	27727109	27727820	C7	27727254	27729254	Down2k
C7	27727109	27727820	C7	27726710	27727254	exon
C7	37329347	37332484	C7	37329317	37329998	exon
C7	37329347	37332484	C7	37330168	37333142	exon
C7	37329347	37332484	C7	37329999	37330167	intron
C8	89199	89569	C8	89050	89473	exon
C8	89199	89569	C8	89474	89610	intron
C8	2171672	2173284	C8	2173268	2175269	Up2k
C8	5341191	5341422	C8	5341084	5341436	exon
C8	5341191	5341422	C8	5340865	5342865	Up2k
C8	5975351	5976845	C8	5974918	5976918	Down2k
C8	5975351	5976845	C8	5976510	5978511	Up2k
C8	9603897	9604473	C8	9603503	9604461	exon
C8	9603897	9604473	C8	9604461	9606461	Up2k
C8	10270757	10272105	C8	10270740	10271136	exon
C8	10270757	10272105	C8	10271242	10271338	exon
C8	10270757	10272105	C8	10271445	10271595	exon
C8	10270757	10272105	C8	10271671	10271781	exon
C8	10270757	10272105	C8	10271854	10272107	exon
C8	10270757	10272105	C8	10271137	10271241	intron
C8	10270757	10272105	C8	10271339	10271444	intron
C8	10270757	10272105	C8	10271596	10271670	intron
C8	10270757	10272105	C8	10271782	10271853	intron
C8	11492430	11492631	C8	11492030	11494030	Down2k
C8	11492430	11492631	C8	11492373	11492578	exon
C8	11492430	11492631	C8	11492579	11492660	intron
C8	12934390	12935727	C8	12933215	12935215	Down2k
C8	12934390	12935727	C8	12935156	12937156	Down2k
C8	12934390	12935727	C8	12934889	12935156	exon
C8	12934390	12935727	C8	12934246	12934888	intron
C8	12934390	12935727	C8	12934660	12936661	Up2k
C8	14184426	14185526	C8	14184388	14184474	exon
C8	14184426	14185526	C8	14184801	14185029	exon
C8	14184426	14185526	C8	14185210	14186289	exon
C8	14184426	14185526	C8	14184475	14184800	intron
C8	14184426	14185526	C8	14185030	14185209	intron
C8	21427657	21427884	C8	21427457	21428087	exon
C8	35647261	35648844	C8	35645537	35647537	Down2k
C8	43597382	43597929	C8	43596425	43601111	intron
C9	161992	163580	C9	161790	162674	exon
C9	161992	163580	C9	162779	162907	exon
C9	161992	163580	C9	162991	163217	exon
C9	161992	163580	C9	162675	162778	intron
C9	161992	163580	C9	162908	162990	intron
C9	161992	163580	C9	163218	163295	intron
C9	161992	163580	C9	163296	163993	exon
C9	161992	163580	C9	162518	164519	Up2k
C9	8032496	8033869	C9	8031699	8033699	Down2k
C9	9667898	9668686	C9	9667976	9668080	exon
C9	9667898	9668686	C9	9668171	9668311	exon
C9	9667898	9668686	C9	9668391	9668464	exon
C9	9667898	9668686	C9	9668537	9668653	exon
C9	9667898	9668686	C9	9667895	9667975	intron
C9	9667898	9668686	C9	9668081	9668170	intron
C9	9667898	9668686	C9	9668312	9668390	intron
C9	9667898	9668686	C9	9668465	9668536	intron
C9	9667898	9668686	C9	9668654	9668746	intron
C9	9667898	9668686	C9	9666154	9668154	Down2k
C9	13712240	13712567	C9	13711962	13712880	exon
C9	13712240	13712567	C9	13711958	13713958	Down2k
C9	26430722	26432560	C9	26429270	26431271	Down2k
C9	26430722	26432560	C9	26431270	26431791	exon
C9	26430722	26432560	C9	26431868	26431943	exon
C9	26430722	26432560	C9	26432028	26432446	exon
C9	26430722	26432560	C9	26431792	26431867	intron
C9	26430722	26432560	C9	26431944	26432027	intron
C9	26430722	26432560	C9	26432446	26434446	Up2k
C9	26909008	26910090	C9	26908019	26910019	Down2k
C9	36074197	36075571	C9	36074517	36076517	Down2k
C9	36074197	36075571	C9	36074029	36074517	exon
C9	39605107	39605598	C9	39604217	39606218	Down2k
C9	41472769	41473085	C9	41457300	41480092	intron
C9	44182323	44182717	C9	44180544	44182544	Down2k
C9	50301318	50302028	C9	50300144	50302145	Up2k
C9	55205866	55206641	C9	55205761	55207762	Down2k
C9	55205866	55206641	C9	55205815	55205904	exon
C9	55205866	55206641	C9	55206138	55206222	exon
C9	55205866	55206641	C9	55206296	55207151	exon
C9	55205866	55206641	C9	55205905	55206137	intron
C9	55205866	55206641	C9	55206223	55206295	intron
C9	58482051	58482189	C9	58481361	58482734	exon
C9	59388099	59389739	C9	59387825	59388117	exon
C9	59388099	59389739	C9	59388448	59389340	exon
C9	59388099	59389739	C9	59389703	59390207	exon
C9	59388099	59389739	C9	59388118	59388447	intron
C9	59388099	59389739	C9	59389341	59389702	intron
C9	61811177	61811501	C9	61810085	61812086	Down2k
C9	61811177	61811501	C9	61810604	61812604	Up2k

### Sheet: cp-TTT2_exon_intron
Extended Data Table 10 Transferred eccDNAs overlapping with exons, introns, upstream 2 kb regions (up2kb) and downstream 2 kb regions (down2kb).
chrom	start	end	name	score	strand	thickStart
C1	273556	273960	C1	273913	275913	Down2k
C1	273556	273960	C1	272943	274944	Down2k
C1	273556	273960	C1	273517	273913	exon
C1	43598797	43600805	C1	43598653	43598902	exon
C1	43598797	43600805	C1	43598996	43599134	exon
C1	43598797	43600805	C1	43599210	43599309	exon
C1	43598797	43600805	C1	43599385	43599577	exon
C1	43598797	43600805	C1	43599674	43600097	exon
C1	43598797	43600805	C1	43598903	43598995	intron
C1	43598797	43600805	C1	43599135	43599209	intron
C1	43598797	43600805	C1	43599310	43599384	intron
C1	43598797	43600805	C1	43599578	43599673	intron
C1	43598797	43600805	C1	43600097	43602097	Up2k
C1	48452511	48452777	C1	48451051	48453052	Down2k
C1	50010557	50012231	C1	50011020	50013021	Up2k
C1	50454434	50456314	C1	50453554	50455554	Down2k
C2	15215145	15217638	C2	15216487	15218488	Up2k
C2	24017405	24017831	C2	24016247	24018248	Up2k
C2	34342309	34343097	C2	34341112	34343112	Down2k
C2	56123178	56123607	C2	56122476	56124476	Down2k
C2	56123178	56123607	C2	56122417	56124418	Down2k
C2	56123178	56123607	C2	56122530	56123745	exon
C2	57800745	57801002	C2	57800390	57800787	exon
C2	57800745	57801002	C2	57800788	57801017	intron
C2	59581803	59582233	C2	59581408	59582112	exon
C2	59581803	59582233	C2	59582113	59582501	intron
C2	61089404	61092539	C2	61088203	61090203	Down2k
C2	61089404	61092539	C2	61090634	61092634	Down2k
C2	61089404	61092539	C2	61089391	61089581	exon
C2	61089404	61092539	C2	61089648	61090040	exon
C2	61089404	61092539	C2	61090110	61090634	exon
C2	61089404	61092539	C2	61089582	61089647	intron
C2	61089404	61092539	C2	61090041	61090109	intron
C2	27966256	27967600	C2	27966459	27968460	Down2k
C2	58015023	58016834	C2	58015106	58015317	exon
C2	58015023	58016834	C2	58014907	58015105	intron
C2	58015023	58016834	C2	58015817	58016870	exon
C2	58015023	58016834	C2	58013817	58015818	Down2k
C2	58015023	58016834	C2	58015317	58017317	Up2k
C3	14454045	14455480	C3	14452990	14454991	Down2k
C3	14454045	14455480	C3	14454600	14456601	Down2k
C3	14454045	14455480	C3	14454990	14455513	exon
C3	41652701	41654127	C3	41652028	41652765	exon
C3	41652701	41654127	C3	41653702	41654852	exon
C3	41652701	41654127	C3	41652766	41653701	intron
C3	43723665	43724567	C3	43724146	43726146	Down2k
C3	43723665	43724567	C3	43723597	43723716	exon
C3	43723665	43724567	C3	43723795	43724146	exon
C3	43723665	43724567	C3	43723717	43723794	intron
C3	45012150	45016285	C3	45016077	45018077	Down2k
C3	45012150	45016285	C3	45014237	45016238	Down2k
C3	45012150	45016285	C3	45014290	45014619	exon
C3	45012150	45016285	C3	45014750	45015055	exon
C3	45012150	45016285	C3	45015191	45016077	exon
C3	45012150	45016285	C3	45016237	45017323	exon
C3	45012150	45016285	C3	45014620	45014749	intron
C3	45012150	45016285	C3	45015056	45015190	intron
C3	45012150	45016285	C3	45012290	45014291	Up2k
C3	48447548	48448823	C3	48448281	48450281	Down2k
C3	48447548	48448823	C3	48447511	48447635	exon
C3	48447548	48448823	C3	48447721	48448281	exon
C3	48447548	48448823	C3	48448293	48448677	exon
C3	48447548	48448823	C3	48448767	48448905	exon
C3	48447548	48448823	C3	48447636	48447720	intron
C3	48447548	48448823	C3	48448678	48448766	intron
C3	48447548	48448823	C3	48446293	48448294	Down2k
C3	55724921	55725242	C3	55719214	55726101	intron
C3	61361868	61362165	C3	61361881	61362115	exon
C3	61361868	61362165	C3	61361346	61361880	intron
C3	61361868	61362165	C3	61362115	61364115	Up2k
C3	71342233	71343514	C3	71341643	71343643	Down2k
C3	72300106	72301649	C3	72299303	72301303	Down2k
C3	72300106	72301649	C3	72298343	72300344	Down2k
C3	72300106	72301649	C3	72300343	72300861	exon
C3	72300106	72301649	C3	72300949	72301077	exon
C3	72300106	72301649	C3	72301160	72301234	exon
C3	72300106	72301649	C3	72301327	72301416	exon
C3	72300106	72301649	C3	72300862	72300948	intron
C3	72300106	72301649	C3	72301078	72301159	intron
C3	72300106	72301649	C3	72301235	72301326	intron
C3	72300106	72301649	C3	72301417	72302857	intron
C3	72905755	72908006	C3	72904722	72906723	Down2k
C3	72905755	72908006	C3	72905814	72905900	exon
C3	72905755	72908006	C3	72906010	72906089	exon
C3	72905755	72908006	C3	72906177	72906237	exon
C3	72905755	72908006	C3	72906323	72906445	exon
C3	72905755	72908006	C3	72906531	72906603	exon
C3	72905755	72908006	C3	72906704	72906929	exon
C3	72905755	72908006	C3	72906722	72907194	exon
C3	72905755	72908006	C3	72907296	72907365	exon
C3	72905755	72908006	C3	72907453	72907570	exon
C3	72905755	72908006	C3	72907658	72907771	exon
C3	72905755	72908006	C3	72907882	72907957	exon
C3	72905755	72908006	C3	72905736	72905813	intron
C3	72905755	72908006	C3	72905901	72906009	intron
C3	72905755	72908006	C3	72906090	72906176	intron
C3	72905755	72908006	C3	72906238	72906322	intron
C3	72905755	72908006	C3	72906446	72906530	intron
C3	72905755	72908006	C3	72906604	72906703	intron
C3	72905755	72908006	C3	72907195	72907295	intron
C3	72905755	72908006	C3	72907366	72907452	intron
C3	72905755	72908006	C3	72907571	72907657	intron
C3	72905755	72908006	C3	72907772	72907881	intron
C3	72905755	72908006	C3	72907958	72908083	intron
C3	72905755	72908006	C3	72906929	72908929	Down2k
C3	46317085	46317645	C3	46316270	46317823	exon
C4	6560427	6560720	C4	6560321	6561183	exon
C4	17470637	17471669	C4	17470537	17470858	exon
C4	17470637	17471669	C4	17470947	17471295	exon
C4	17470637	17471669	C4	17470859	17470946	intron
C4	17470637	17471669	C4	17471295	17473295	Up2k
C4	35630733	35630991	C4	35629846	35630864	exon
C4	35630733	35630991	C4	35630864	35632864	Up2k
C4	35630733	35630991	C4	35629302	35631303	Up2k
C4	61205600	61206766	C4	61205277	61206958	exon
C4	61205600	61206766	C4	61204322	61206322	Up2k
C4	61205605	61206816	C4	61205277	61206958	exon
C4	61205605	61206816	C4	61204322	61206322	Up2k
C4	62155702	62158663	C4	62155540	62158509	exon
C4	62155702	62158663	C4	62158509	62160509	Up2k
C4	54049359	54051363	C4	54049081	54051081	Down2k
C4	60128834	60130277	C4	60127082	60129083	Down2k
C4	60128834	60130277	C4	60129082	60129278	exon
C4	60128834	60130277	C4	60129367	60129519	exon
C4	60128834	60130277	C4	60129599	60129761	exon
C4	60128834	60130277	C4	60129840	60130192	exon
C4	60128834	60130277	C4	60129520	60129598	intron
C4	60128834	60130277	C4	60129762	60129839	intron
C4	60128834	60130277	C4	60130193	60130304	intron
C4	60128834	60130277	C4	60129279	60129366	intron
C5	1780552	1783557	C5	1781765	1781796	exon
C5	1780552	1783557	C5	1781915	1782322	exon
C5	1780552	1783557	C5	1782407	1783741	exon
C5	1780552	1783557	C5	1781797	1781914	intron
C5	1780552	1783557	C5	1782323	1782406	intron
C5	1780552	1783557	C5	1779240	1781240	Up2k
C5	1780552	1783557	C5	1779765	1781766	Up2k
C5	7184326	7184587	C5	7183185	7185186	Down2k
C5	7694493	7695585	C5	7692529	7694529	Down2k
C5	7694493	7695585	C5	7694143	7694579	exon
C5	7694493	7695585	C5	7694711	7694814	exon
C5	7694493	7695585	C5	7694921	7695127	exon
C5	7694493	7695585	C5	7695215	7695856	exon
C5	7694493	7695585	C5	7694580	7694710	intron
C5	7694493	7695585	C5	7694815	7694920	intron
C5	7694493	7695585	C5	7695128	7695214	intron
C5	11208410	11208788	C5	11206668	11208668	Up2k
C5	34166837	34168736	C5	34168416	34170417	Down2k
C6	8473801	8474198	C6	8473564	8475565	Down2k
C6	8473801	8474198	C6	8472666	8474213	exon
C6	20190576	20191246	C6	20189981	20191981	Up2k
C6	20772136	20773708	C6	20773516	20773972	exon
C6	20772136	20773708	C6	20771516	20773517	Up2k
C6	47690791	47691924	C6	47690896	47691018	exon
C6	47690791	47691924	C6	47691162	47691449	exon
C6	47690791	47691924	C6	47691560	47691765	exon
C6	47690791	47691924	C6	47690349	47690895	intron
C6	47690791	47691924	C6	47691019	47691161	intron
C6	47690791	47691924	C6	47691450	47691559	intron
C6	47690791	47691924	C6	47691766	47691927	intron
C7	1393957	1394683	C7	1394051	1394148	exon
C7	1393957	1394683	C7	1394255	1394533	exon
C7	1393957	1394683	C7	1393862	1394050	intron
C7	1393957	1394683	C7	1394149	1394254	intron
C7	1393957	1394683	C7	1394534	1394809	intron
C7	3752047	3752755	C7	3752689	3754689	Down2k
C7	3752047	3752755	C7	3752031	3752689	exon
C7	3752047	3752755	C7	3750869	3752870	Down2k
C7	8270550	8271753	C7	8270552	8270653	exon
C7	8270550	8271753	C7	8270754	8270826	exon
C7	8270550	8271753	C7	8270970	8271132	exon
C7	8270550	8271753	C7	8271217	8271545	exon
C7	8270550	8271753	C7	8271635	8271772	exon
C7	8270550	8271753	C7	8270463	8270551	intron
C7	8270550	8271753	C7	8270654	8270753	intron
C7	8270550	8271753	C7	8270827	8270969	intron
C7	8270550	8271753	C7	8271133	8271216	intron
C7	8270550	8271753	C7	8271546	8271634	intron
C7	18582052	18582389	C7	18580567	18582567	Up2k
C7	41498413	41499678	C7	41498429	41498534	exon
C7	41498413	41499678	C7	41498603	41498857	exon
C7	41498413	41499678	C7	41498934	41499120	exon
C7	41498413	41499678	C7	41499234	41499396	exon
C7	41498413	41499678	C7	41499570	41499715	exon
C7	41498413	41499678	C7	41498346	41498428	intron
C7	41498413	41499678	C7	41498535	41498602	intron
C7	41498413	41499678	C7	41498858	41498933	intron
C7	41498413	41499678	C7	41499121	41499233	intron
C7	41498413	41499678	C7	41499397	41499569	intron
C7	46018460	46018785	C7	46017608	46019608	Up2k
C7	52979260	52979923	C7	52977365	52979365	Down2k
C8	1431657	1432203	C8	1431485	1433485	Up2k
C8	1431657	1432203	C8	1430938	1432939	Up2k
C8	2171672	2173284	C8	2173268	2175269	Up2k
C8	4266052	4266382	C8	4265390	4267517	exon
C8	4266052	4266382	C8	4265037	4267037	Up2k
C8	4541337	4541896	C8	4541015	4541858	exon
C8	4541337	4541896	C8	4541858	4543858	Up2k
C8	5341191	5341422	C8	5341084	5341436	exon
C8	5341191	5341422	C8	5340865	5342865	Up2k
C8	6514483	6515450	C8	6514358	6516901	exon
C8	10507359	10508158	C8	10507196	10507400	exon
C8	10507359	10508158	C8	10507995	10508172	exon
C8	10507359	10508158	C8	10507401	10507994	intron
C8	11461842	11462457	C8	11461944	11463945	Up2k
C8	13317882	13319911	C8	13318023	13320023	Down2k
C8	13317882	13319911	C8	13317564	13318023	exon
C8	13317882	13319911	C8	13319054	13319192	exon
C8	13317882	13319911	C8	13319372	13319790	exon
C8	13317882	13319911	C8	13319864	13320102	exon
C8	13317882	13319911	C8	13319193	13319371	intron
C8	13317882	13319911	C8	13319791	13319863	intron
C8	13317882	13319911	C8	13317054	13319055	Up2k
C8	13423015	13424141	C8	13423079	13425079	Down2k
C8	13423015	13424141	C8	13423010	13425011	Down2k
C8	13423015	13424141	C8	13422726	13423079	exon
C8	13423015	13424141	C8	13424046	13424122	exon
C8	13423015	13424141	C8	13424123	13424223	intron
C8	13423015	13424141	C8	13422046	13424047	Up2k
C8	14744159	14745358	C8	14744083	14744219	exon
C8	14744159	14745358	C8	14744760	14744862	exon
C8	14744159	14745358	C8	14744962	14745156	exon
C8	14744159	14745358	C8	14745224	14745375	exon
C8	14744159	14745358	C8	14744220	14744759	intron
C8	14744159	14745358	C8	14744863	14744961	intron
C8	14744159	14745358	C8	14745157	14745223	intron
C8	22803324	22804035	C8	22803244	22804411	exon
C8	33215774	33216715	C8	33215146	33217146	Down2k
C8	33215774	33216715	C8	33215556	33217136	exon
C8	49974077	49975763	C8	49975096	49977096	Down2k
C8	49974077	49975763	C8	49974061	49974162	exon
C8	49974077	49975763	C8	49974239	49974351	exon
C8	49974077	49975763	C8	49974432	49975096	exon
C8	49974077	49975763	C8	49974163	49974238	intron
C8	49974077	49975763	C8	49974352	49974431	intron
C8	49974077	49975763	C8	49974116	49976117	Up2k
C9	4648381	4649658	C9	4646602	4648602	Up2k
C9	7123148	7123925	C9	7121608	7123608	Down2k
C9	7123148	7123925	C9	7121422	7123423	Down2k
C9	7123148	7123925	C9	7123422	7123890	exon
C9	7123148	7123925	C9	7122528	7124528	Up2k
C9	7123148	7123925	C9	7123890	7125890	Up2k
C9	8023838	8027972	C9	8024075	8024135	exon
C9	8023838	8027972	C9	8024213	8024345	exon
C9	8023838	8027972	C9	8024446	8024731	exon
C9	8023838	8027972	C9	8024990	8025273	exon
C9	8023838	8027972	C9	8023692	8024074	intron
C9	8023838	8027972	C9	8024136	8024212	intron
C9	8023838	8027972	C9	8024346	8024445	intron
C9	8023838	8027972	C9	8024731	8026731	Up2k
C9	8023838	8027972	C9	8022990	8024991	Up2k
C9	8023838	8027972	C9	8025274	8031576	intron
C9	8031613	8032681	C9	8031699	8033699	Down2k
C9	8031613	8032681	C9	8031577	8031699	exon
C9	43762565	43763882	C9	43763852	43765852	Down2k
C9	43762565	43763882	C9	43762599	43762761	exon
C9	43762565	43763882	C9	43762825	43763852	exon
C9	43762565	43763882	C9	43763076	43764010	exon
C9	43762565	43763882	C9	43762494	43762598	intron
C9	43762565	43763882	C9	43762762	43762824	intron
C9	43762565	43763882	C9	43761076	43763077	Down2k
C9	45821663	45822859	C9	45820316	45822316	Down2k
C9	45821663	45822859	C9	45821593	45822352	exon
C9	45821663	45822859	C9	45822772	45822951	exon
C9	45821663	45822859	C9	45822353	45822771	intron
C9	58482051	58482189	C9	58481361	58482734	exon
C9	58661296	58663395	C9	58661632	58663632	Down2k
C9	58661296	58663395	C9	58659769	58661632	exon
C9	61885774	61887096	C9	61885698	61887698	Down2k
C9	61885774	61887096	C9	61887011	61889011	Down2k
C9	61885774	61887096	C9	61885225	61887226	Down2k
C9	61885774	61887096	C9	61886289	61887011	exon
C9	61885774	61887096	C9	61884289	61886290	Up2k
C9	62754792	62756439	C9	62753684	62755684	Down2k
C9	62754792	62756439	C9	62754856	62754970	exon
C9	62754792	62756439	C9	62755047	62755258	exon
C9	62754792	62756439	C9	62755398	62755501	exon
C9	62754792	62756439	C9	62755624	62755721	exon
C9	62754792	62756439	C9	62755783	62755852	exon
C9	62754792	62756439	C9	62755930	62756047	exon
C9	62754792	62756439	C9	62756149	62756239	exon
C9	62754792	62756439	C9	62756387	62756552	exon
C9	62754792	62756439	C9	62754785	62754855	intron
C9	62754792	62756439	C9	62754971	62755046	intron
C9	62754792	62756439	C9	62755259	62755397	intron
C9	62754792	62756439	C9	62755502	62755623	intron
C9	62754792	62756439	C9	62755722	62755782	intron
C9	62754792	62756439	C9	62755853	62755929	intron
C9	62754792	62756439	C9	62756048	62756148	intron
C9	62754792	62756439	C9	62756240	62756386	intron
C9	62754792	62756439	C9	62755803	62757804	Up2k
C9	30719860	30720720	C9	30719715	30721716	Down2k
