## Extended Data Table 12 for "Somatic-to-germline transmission of horizontally acquired extrachromosomal circular DNA in Brassica graft chimeras"

### Sheet: rcp-TTT1
Extended Data Table 12 eccDNAs containing genes (GcE) and genes containing eccDNAs (EcG) transferred in cp-TTT2 and rcp-TTT1
id	type
C8:14184426-14185526	GcE
C9:55205866-55206641	GcE
C6:25462441-25462862	GcE
C9:59388099-59389739	GcE
C3:46317085-46317645	GcE
C9:9667898-9668686	GcE
C5:36070131-36071597	GcE
C3:9901743-9902742	GcE
C8:89199-89569	GcE
C9:161992-163580	GcE
C8:10270757-10272105	GcE
C8:21427657-21427884	GcE
C7:1475054-1475372	GcE
C1:7583677-7584858	GcE
C3:53890869-53891358	GcE
C1:2601057-2602304	GcE
C3:21922028-21922267	GcE
C5:49618276-49618754	GcE
C5:27785544-27786219	GcE
C6:3092091-3094150	GcE
C6:13682829-13684861	GcE
C5:8194883-8195796	GcE
C4:52055171-52055636	GcE
C3:46361347-46361658	GcE
C7:11855538-11856104	GcE
C9:41472769-41473085	GcE
C9:58482051-58482189	GcE
C5:56806259-56807583	GcE
C8:43597382-43597929	GcE
C7:37329347-37332484	GcE
C4:61316575-61316807	GcE
C8:5341191-5341422	GcE
C9:13712240-13712567	GcE
C8:11492430-11492631	GcE
C2:9995788-9995995	GcE
C1:14159482-14161315	GcE
C6:26036131-26038421	GcE
C5:50030827-50032083	GcE
C1:8910803-8911364	GcE
C9:26430722-26432560	EcG
C4:33741243-33743285	EcG
C7:7003602-7005641	Other
C4:5979315-5980725	Other
C5:1780552-1783557	Other
C4:41074326-41076640	Other
C2:48371114-48374337	Other
C8:12934390-12935727	Other
C5:8005896-8006262	Other
C5:19775569-19778478	Other
C8:9603897-9604473	Other
C2:30330570-30331873	Other
C3:3091939-3094063	Other
C5:52687431-52688380	Other
C6:2591775-2593070	Other
C3:18792554-18796559	Other

### Sheet: cp-TTT2
Extended Data Table 12 eccDNAs containing genes (GcE) and genes containing eccDNAs (EcG) transferred in cp-TTT2 and rcp-TTT1.
id	type
C7:8270550-8271753	GcE
C3:46317085-46317645	GcE
C7:41498413-41499678	GcE
C8:14744159-14745358	GcE
C3:41652701-41654127	GcE
C2:57800745-57801002	GcE
C6:47690791-47691924	GcE
C8:33215774-33216715	GcE
C9:62754792-62756439	GcE
C4:61205605-61206816	GcE
C8:22803324-22804035	GcE
C4:61205600-61206766	GcE
C2:59581803-59582233	GcE
C3:55724921-55725242	GcE
C8:6514483-6515450	GcE
C8:4266052-4266382	GcE
C4:6560427-6560720	GcE
C9:58482051-58482189	GcE
C9:45821663-45822859	GcE
C7:1393957-1394683	GcE
C2:56123178-56123607	GcE
C6:8473801-8474198	GcE
C8:5341191-5341422	GcE
C5:7694493-7695585	GcE
C8:10507359-10508158	GcE
C9:61885774-61887096	EcG
C3:45012150-45016285	EcG
C9:7123148-7123925	EcG
C3:48447548-48448823	Other
C8:49974077-49975763	Other
C8:4541337-4541896	Other
C4:35630733-35630991	Other
C4:62155702-62158663	Other
C7:3752047-3752755	Other
C4:60128834-60130277	Other
C2:61089404-61092539	Other
C8:13317882-13319911	Other
C3:72300106-72301649	Other
C4:17470637-17471669	Other
C9:8023838-8027972	Other
C3:14454045-14455480	Other
C9:43762565-43763882	Other
C1:273556-273960	Other
C3:72905755-72908006	Other
C2:58015023-58016834	Other
C3:43723665-43724567	Other
C1:43598797-43600805	Other
C3:61361868-61362165	Other
C5:1780552-1783557	Other
