## Extended Data Table 13 for "Somatic-to-germline transmission of horizontally acquired extrachromosomal circular DNA in Brassica graft chimeras"

### Sheet: rcp-TTT1
Extended Data Table 13 Conserved ACS-like 11-bp motifs were identified in eccDNAs transferred into rcp-TTT1 and cp-TTT2.
Sequence_ID	Start_Position	End_Position	Matched_Sequence
C2:29530613-29535823	3674	3684	TTTTATGTTTA
C2:29530613-29535823	3736	3746	TTTTATATTTA
C3:3091940-3094063	1654	1664	TTTTATATTTA
C3:3091940-3094063	1746	1756	TAAATATAAAA
C5:1780553-1783557	885	895	AAAATATAAAT
C5:34166838-34168736	14	24	TTTTACATTTT
C5:34166838-34168736	1004	1014	TTTTATGTTTT
C5:50030828-50032083	334	344	AAAATGTAAAA
C5:52687432-52688380	435	445	ATTTACATTTT
C6:3861781-3862226	105	115	ATTTATATTTA
C7:11855539-11856104	75	85	TTTTATATTTA
C7:37329348-37332484	48	58	AAAATGTAAAA
C8:10270758-10272105	623	633	AAAATGTAAAA
C8:5975352-5976845	192	202	AAAATGTAAAT
C8:5975352-5976845	198	208	TAAATATAAAA
C8:5975352-5976845	724	734	TTTTATATTTA
C9:60723041-60725656	1611	1621	AAAACATAAAA
C9:60723041-60725656	2525	2535	AAAATGTAAAA

### Sheet: cp-TTT2
Extended Data Table 13 Conserved ACS-like 11-bp motifs were identified in eccDNAs transferred into rcp-TTT1 and cp-TTT2
Sequence_ID	Start_Position	End_Position	Matched_Sequence
C1:50010558-50012231	1534	1544	TTTTATATTTT
C2:27966257-27967600	214	224	TAAACGTAAAA
C2:27966257-27967600	711	721	ATTTATATTTA
C2:27966257-27967600	1008	1018	TAAATGTAAAT
C3:11594857-11596312	1125	1135	TTTTACATTTT
C3:48447549-48448823	111	121	TTTTATGTTTT
C371342234-71343514	1137	1147	ATTTATATTTT
C4:20860322-20863349	777	787	TTTTACATTTT
C4:20860322-20863349	1169	1179	AAAATATAAAT
C5:1780553-1783557	885	895	AAAATATAAAT
C5:34166838-34168736	14	24	TTTTACATTTT
C5:34166838-34168736	1004	1014	TTTTATGTTTT
C9:58661297-58663395	625	635	ATTTATATTTT
