## Extended Data Table 14 for "Somatic-to-germline transmission of horizontally acquired extrachromosomal circular DNA in Brassica graft chimeras"

### Sheet: rcp-TTT1
Extended Data Table 14 ACS motifs were located within genes
chrom	start	end	name	score	strand	thickStart	thickEnd
C5	50031161	50031171	AAAATGTAAAA	C5	50030268	50033966	Boc05g03674
C5	52687866	52687876	ATTTACATTTT	C5	52687287	52688053	Boc05g03996
C7	11855613	11855623	TTTTATATTTA	C7	11854336	11856191	Boc07g01715
C7	37329395	37329405	AAAATGTAAAA	C7	37329318	37333142	Boc07g03746
C8	10271380	10271390	AAAATGTAAAA	C8	10270741	10274211	Boc08g01595

### Sheet: cp-TTT2
Extended Data Table 14 ACS motifs were located within genes.
chrom	start	end	name	score	strand	thickStart	thickEnd
C3	48447659	48447669	TTTTATGTTTT	C3	48445222	48448281	Boc03g03414
