## Extended Data Table 15 for "Somatic-to-germline transmission of horizontally acquired extrachromosomal circular DNA in Brassica graft chimeras"

### Sheet: rcp-TTT1
Extended Data Table 15 AT content of the ACS motifs, 50 bp up and down within the ACS motifs and further across entire eccDNAs in rcp-TTT1 and cp-TTT2.
ID	chrom	start	end	seq	at_content_seq	ARS_start	ARS_end	ARS_seq	at_content_ARS	up_down_50_start	up_down_50_end	up_down_50_seq	up_down_50_at	eccDNA_gc	eccDNA_at
C2:29530613-29535823	C2	29530613	29535823	CTATGGACTTTGAAGCGAGAAGAGACAACGATCTGTTTCGGGGCTGGAGCAGTGACTCCGGCTCCGGTGACGATTCTCTCGAGCAGTGTTGTTGTAGCCATGAGTTGAGTATTGGAGCAGATGTGGTTCTCAGTAACATGATGATGATGATGGTCACTCGGTTAATCAAAATTAAATTTTTATACTAACAAAAACTCCATTAGATTTTAACCCTCATGCATGAGTCTCTTGATAATGTGTATATTCGCTAGTCTACTGGGGGGTCTTTATATAATGGTAAGCCGCATGTATATATTATTGGTCTCAGTACACACCAGCCAAGAGAAAAAAACAATATGTGACGGGACCATAGACTTATAGATAAAGATCGTAGGAAACCCTTGGCCTTTGATGCTTTGA…	60.88	29534287	29534297	TTTTATGTTTA	90.91	29534237	29534347	ATACTGGGATGTATGAATTTTTTCTGTTTCTGTTTATGAATTATTTCTTTTTATGTTTATGGATTTTATGAAGAAGAGATCAATCTTCGTTATGTTTCTGTTTATGATTT	75.45	39.1096	60.8904
C2:29530613-29535823	C2	29530613	29535823	CTATGGACTTTGAAGCGAGAAGAGACAACGATCTGTTTCGGGGCTGGAGCAGTGACTCCGGCTCCGGTGACGATTCTCTCGAGCAGTGTTGTTGTAGCCATGAGTTGAGTATTGGAGCAGATGTGGTTCTCAGTAACATGATGATGATGATGGTCACTCGGTTAATCAAAATTAAATTTTTATACTAACAAAAACTCCATTAGATTTTAACCCTCATGCATGAGTCTCTTGATAATGTGTATATTCGCTAGTCTACTGGGGGGTCTTTATATAATGGTAAGCCGCATGTATATATTATTGGTCTCAGTACACACCAGCCAAGAGAAAAAAACAATATGTGACGGGACCATAGACTTATAGATAAAGATCGTAGGAAACCCTTGGCCTTTGATGCTTTGA…	60.88	29534349	29534359	TTTTATATTTA	100	29534299	29534409	ATTTTATGAAGAAGAGATCAATCTTCGTTATGTTTCTGTTTATGATTTTTTTATATTTAATTTTGAGTTTATGTTTTCTTTCTGTTTCGCGTAGGAACTTCCGATGAGAC	71.82	39.1096	60.8904
C3:3091940-3094063	C3	3091940	3094063	CAAAAGAATAAACCTTTTATGAACCCAATAAAAAGAACCAAGAAGAGACTTATTATAGGGACAAGAAACAAAAACCATTGAAGCATCTTCTGGAGAGTAACAGCTTGTCCGAGCTGGGAGAAGATCAAGCAGGGAAGCAAAAGCGAGAAGACCAACTGGGAACAGGACACAAACACACTTGTCGAGAGTCAGAGAGAGAGAGAGAGAGAGAGAGACAAAAAATAAAGGAAGAAAGAAACTTTACCCCGTTCAAGAGTTTGCGGCCAGAGGGAGGCAAGATGTTGACGTACTTACAAGCCATGAGAAGACCCAAGAAGCACATGGTGAACACTTTAGCTATAGGCATCACGGCGATTTTGATTGTACCTAGAACAGAGTCGCCGGCAGCAGCCACCGCCG…	70.47	3093594	3093604	TTTTATATTTA	100	3093544	3093654	TAAAATGGTTATCTTTTAAAAGTCTAACCATTAGTTTCTAACCTGCACTTTTATATTTAAAAAAAAACTAATTTAATAAAAAATAAAAATGTTTTGGTCTATAGATAATA	81.82	29.5198	70.4802
C3:3091940-3094063	C3	3091940	3094063	CAAAAGAATAAACCTTTTATGAACCCAATAAAAAGAACCAAGAAGAGACTTATTATAGGGACAAGAAACAAAAACCATTGAAGCATCTTCTGGAGAGTAACAGCTTGTCCGAGCTGGGAGAAGATCAAGCAGGGAAGCAAAAGCGAGAAGACCAACTGGGAACAGGACACAAACACACTTGTCGAGAGTCAGAGAGAGAGAGAGAGAGAGAGAGACAAAAAATAAAGGAAGAAAGAAACTTTACCCCGTTCAAGAGTTTGCGGCCAGAGGGAGGCAAGATGTTGACGTACTTACAAGCCATGAGAAGACCCAAGAAGCACATGGTGAACACTTTAGCTATAGGCATCACGGCGATTTTGATTGTACCTAGAACAGAGTCGCCGGCAGCAGCCACCGCCG…	70.47	3093686	3093696	TAAATATAAAA	100	3093636	3093746	TTTGGTCTATAGATAATATTATATATTGTTATTGCTTCATATGTATATTAAATATAAAAATTATATAAAAATAATATTTTATTTTTAACCCGTACTATGAATTTTCGTAA	84.55	29.5198	70.4802
C5:1780553-1783557	C5	1780553	1783557	TTTATTCCAAGGTTGCTTCTTCTTTATTTATAGTTGCATTAATTTTGGTTTACTTTTTGTTAATAGAGCTTGGATTTGTGAATTTTTCTCCAAATTTTTGGTCCAAAGATCTCCTTCAATTATATTAAATTATAATATTTTCCAATAAGAGTTTCGTTAAGTTTTATAAAAATTAAGAAAAAAATCGTCAAAATTTCGATATTTATATGGATGTACTATTACATCATTCATTCTCCAACCACTCACTGGCCACTGCCGTGTTCTGCAGAAAATTAAGGTCTACTTGCTTTTTTATTTTTATCAAAATGGAATATCACCGCTATTATTAGTTTCGTTTATGTTTTAATGATTTGGTTTGTGTGAAGAATAAATTTTTTTTTTCTTTTTAATTAATTGACA…	62.72	1781438	1781448	AAAATATAAAT	100	1781388	1781498	TATTAAATGTAATATATGAATTATTGTCATATTCTAATAAGTTTTTCAAAAATATAAATTAACATTAAATGAAATTATTCATGTCATATTTTTTCGAAAGCTATGTCATC	82.73	37.2712	62.7288
C5:34166838-34168736	C5	34166838	34168736	TATTTTCATGTTTTTTACATTTTTATTGATCATTCATGGATGTTGGTTATTTGATGGTTACATGATATGAACCAGACCATATATACATTTTCTTTTTGGAACCCTATTCTGAATAAGTATGATGTCTTCCAACGTTTTTAATATACAACCTAGGTTTTAATATATTACTCTACAAAACTCCAAATCACAATTTGAAATTTTCTTATTTTTTGTACTATACAATCTTATCTTTTGATCTAATTTCAATTTTAGTTCAAACTTCTTTGCTAGAAAGAAACACAGTAATATTCAACTATTCTGGAATCCCATCCCGAAATTCAGAGTTTCTTTCCAAAGTTTATAATATAATGTTTGGGGTTAAATTCATTTATGTGGACACATATATCTGATGATTCACCT…	65.23	34166852	34166862	TTTTACATTTT	90.91	34166802	34166912	ATGAAGATCTTTATTCATCGTTGCTCTATTCTTTTTTATTTTCATGTTTTTTACATTTTTATTGATCATTCATGGATGTTGGTTATTTGATGGTTACATGATATGAACCA	73.64	34.7551	65.2449
C5:34166838-34168736	C5	34166838	34168736	TATTTTCATGTTTTTTACATTTTTATTGATCATTCATGGATGTTGGTTATTTGATGGTTACATGATATGAACCAGACCATATATACATTTTCTTTTTGGAACCCTATTCTGAATAAGTATGATGTCTTCCAACGTTTTTAATATACAACCTAGGTTTTAATATATTACTCTACAAAACTCCAAATCACAATTTGAAATTTTCTTATTTTTTGTACTATACAATCTTATCTTTTGATCTAATTTCAATTTTAGTTCAAACTTCTTTGCTAGAAAGAAACACAGTAATATTCAACTATTCTGGAATCCCATCCCGAAATTCAGAGTTTCTTTCCAAAGTTTATAATATAATGTTTGGGGTTAAATTCATTTATGTGGACACATATATCTGATGATTCACCT…	65.23	34167842	34167852	TTTTATGTTTT	90.91	34167792	34167902	CGAAAAGTGGATGTTGGATGAGTAATCTCATGTTATCATCTTCTCTTTTTTTATGTTTTAAGAAACCAGATTATGTTTTATTTTCAGTTGGAAAAACAATGGAATCAGTA	70.91	34.7551	65.2449
C5:50030828-50032083	C5	50030828	50032083	ACTGTTTGGAGACTATTGATGAGACGCTCGATGAGCTTCACGAGGCGCTCGAAGATCTCCATATGTATCCTAACAAGAAATCTCTCCGGGAACACGCCGGTGATCTCAAAACCCTAATTAGCTCTGCCATTACCAACCAGGAGACTTGTCTCGACGGCTTCTCTCATGACGCCGCCGACAAGAAAGTCCGTAAGGCCTTGCTGAAGGGTCAGGTACGTAAAAACGTCAAATCTTTACCCATTGCGGTTCTCAAGTGGGATTGCATAACAATGGAAAATAAAAATAAAATATGAGAAACGTATAAATCATTATGAAAAATGAGTTAAAATAAAAAAATGTAAAAGTCGACAAATGCAAATGTTCTGGTTCCCTAAATTTATGGAATCTGAAATGGATCAA…	60.4	50031162	50031172	AAAATGTAAAA	90.91	50031112	50031222	AAAATATGAGAAACGTATAAATCATTATGAAAAATGAGTTAAAATAAAAAAATGTAAAAGTCGACAAATGCAAATGTTCTGGTTCCCTAAATTTATGGAATCTGAAATGG	74.55	39.6497	60.3503
C5:52687432-52688380	C5	52687432	52688380	TTTCCAAACATAAGCACACATTTACAGACATGGATGATCTTGAGTTATTTCAAGATCTGTCCCAATTCAACTTCCCAGCAACCATCAAGATCCCATCTAAAACCTCTAAAGACAACAAAGACGGCGATGGTGATAACGACGAGGTCTTTAGCTGCAGCACACCCACATCTCAAGAACACAAGATTCCTTCTGTCCACGATTCTCCACCTCCCCCGCCGAGAAAACCTCGTGCACTGCCTTCAAAACCGTCGCCAACAGCGGCTCTGATGATCAGATCGTGTAAGAGGAAGCTCTTAGTGTCAACTCCTGAGATTATCATGAACAAGGAAGAGATTGACCGTTTCTTCTCCTCTGTCTATAGTGACACGTCAACGACGGCTAAACGGCGGAGACGTTATC…	62.24	52687867	52687877	ATTTACATTTT	90.91	52687817	52687927	GCGGAGACGTTATCTTTATTGTGCGCGAAGATGAGCCTTTAGTTCAAGATTTACATTTTCTACAGTTTTACTGGAAATATTGTGAACTCTCATATAGTATAAATTAAAAA	68.18	37.7239	62.2761
C6:3861781-3862226	C6	3861781	3862226	TCAGTGCCAGACATCTGGAGCGGGATAATTATGACCCGACCCGTAACATTTGTTTCGTTGTTATGTCTTTATTTAGACTTCATTTATGGGCCGAAGCCCATTTATTTATATTTAAGGCTTAAGTTTCAACTTTTCAGCTCATAATTGTCACGGTATCTTAGAGCACAATTAGCGGGTTATATGAGGGATTTTTAAGTGATTGGTCCTACCTTATAAAAACCGGTGATAGAAGAAATGAAGTAAAGATCGACTTTGGGTTGTTTCTTACACTGTTTGCGGGCCCACTAACACATGGCGGCCCGCGATTGGTGCGTTTTTTAATTTTTTTTTTAAATCCAAAAAAAAAAAATTGAGCCTAAAAAAACGTGCAAAGCAATCTATAATGCCTCTTCTTTTTTT…	63.37	3861886	3861896	ATTTATATTTA	100	3861836	3861946	CGTTGTTATGTCTTTATTTAGACTTCATTTATGGGCCGAAGCCCATTTATTTATATTTAAGGCTTAAGTTTCAACTTTTCAGCTCATAATTGTCACGGTATCTTAGAGCA	66.36	36.7713	63.2287
C7:11855539-11856104	C7	11855539	11856104	AAATATTAGAAACTCATATAAAAACAGTTAATCTAGGCATCGATTTGATTGCTTGTTTCCGTTTTTTTTCTTATTTTATATTTAGCGAGTTCAAATATTAGCATCTTAAACAGTTACTTATAAGAGACTTCTTATATAATCTAAAAGCAAATAAACACTTTACAAAAAGCGAGAAGAATTGATTTTAATGGCCTTCAAAAATTGATTTTCAATGAAAATGAAAGGATTTCAAGAATATTTTCGCATGTAAATACAAACAGATAAATTTTGTAATGATCTTGAAACAGTCAAGGCAGACCATCGATCTTGATTATTGGTACGAAATGAAACGAATATTGGTTTGTCATCTACCCTAGAAGGCTAGAACCTTGTTGGTCGTCATCTAAAATAACGATTTAT…	68.67	11855614	11855624	TTTTATATTTA	100	11855564	11855674	AGTTAATCTAGGCATCGATTTGATTGCTTGTTTCCGTTTTTTTTCTTATTTTATATTTAGCGAGTTCAAATATTAGCATCTTAAACAGTTACTTATAAGAGACTTCTTAT	72.73	31.2721	68.7279
C7:37329348-37332484	C7	37329348	37332484	TGTTCTTTTTACATCACATTTCCGAGACTTAAAGTGATAATTAAATAAAATGTAAAAACAAAAAGAAGCATTTCTCAAACAGCACACAAAAGCTTTCTTCTCACGGAACTCTCAAACTCTATATATGTATCACTCAATCGAAGAAGAAGGGGAGTAAAGCAGAGAAGAAGCAGAGAAACCAGTATTGTTACTCTTCACTATTCTCTCTTCTCGTCTCATCTCTTTAGAAGACGAAGCTGTAGCAACCGTCATCTCATTCTTACTCCCTTCTTCCTGAGTTTTCGCAGTTGGTGGGGGAGATTTCTTGAGAAGCAAGTCAACTTTTGCGTACTCTTCACGCTCTTGCTTGATCTCCTTGAGCATAGCTGCAACGTCTTTCATAGTGGGTCTCTCGTCAGG…	53.92	37329396	37329406	AAAATGTAAAA	90.91	37329346	37329456	CTTGTTCTTTTTACATCACATTTCCGAGACTTAAAGTGATAATTAAATAAAATGTAAAAACAAAAAGAAGCATTTCTCAAACAGCACACAAAAGCTTTCTTCTCACGGAA	70	46.0631	53.9369
C8:10270758-10272105	C8	10270758	10272105	TGATCTTAAATTAGTTGTAAAAAGAGAACAACATTTTGGACTTATTATAGAAGTTACATCAAATGTATCAACTTCTATTTATTCTTATAATTTTTTTTTTATATATTTTATTTAAACTTACTAAGACAATGTTCTCCACACAGCCTAGTACGGTAACTTGGAAGCTCATCTTTATTATGTACAGAAACGTCAGAGCAAAGAACTCGTGTAAGCACCAGACATCCTGCTCTGTTAACTTTTGGACTGGTGATTTTGATAACGGTTTTTTTAACGGTATGCGTCCTTCAAACTCTCGTCGTTAGACTTCAACTTCCTTCTGCGTGAACGAGGGAACAGTAGCTGGTGCATCTTCTTCTCTGCTGCCATTTCTGTTGTAGCCTGTCACACAAACAAAAAATA…	61.54	10271381	10271391	AAAATGTAAAA	90.91	10271331	10271441	TAGCTTCCTGCATATCATTATTACGATAAAGCAGCAAGATTGGTATACAAAATGTAAAACCAGAGTGGTAGTTATGTGTATTCCAAACTATATATAGAAACTTGGATACA	68.18	38.4273	61.5727
C8:5975352-5976845	C8	5975352	5976845	GTTTTTGATTTTTGATTTTGCAGTAGATTTCAGTTTTTTTTAAATGGTTGTTTTAGATTTTGGTTTTTAGTTTTTGGTTTCTGATTTTAAAATTAATAAAATGAAAAATATTATTAATAGTAAAATATTTATTCTGCTAAAGTAAAATATACTATTATACAAAACACACATAAAATTATTTTAAATAAAAAAAATGTAAATATAAAATAAAACTATCGTGAATCTCATATAGAAAATTTTGAAAATCTATACTTAGTAAAGTTTATAGAAAATGGGAAATATTCCTAATCTTATTTAATACTAAGTAATATAAAGAATAGAAATATATTTTATAAGTATGAAATTGTAAAAGAAAAAATACTAGTTCTAGTCCTAGTTAATATTAAGTAAAACCAAAGA…	80.78	5975544	5975554	AAAATGTAAAT	90.91	5975494	5975604	TAAAATATACTATTATACAAAACACACATAAAATTATTTTAAATAAAAAAAATGTAAATATAAAATAAAACTATCGTGAATCTCATATAGAAAATTTTGAAAATCTATAC	85.45	19.2102	80.7898
C8:5975352-5976845	C8	5975352	5976845	GTTTTTGATTTTTGATTTTGCAGTAGATTTCAGTTTTTTTTAAATGGTTGTTTTAGATTTTGGTTTTTAGTTTTTGGTTTCTGATTTTAAAATTAATAAAATGAAAAATATTATTAATAGTAAAATATTTATTCTGCTAAAGTAAAATATACTATTATACAAAACACACATAAAATTATTTTAAATAAAAAAAATGTAAATATAAAATAAAACTATCGTGAATCTCATATAGAAAATTTTGAAAATCTATACTTAGTAAAGTTTATAGAAAATGGGAAATATTCCTAATCTTATTTAATACTAAGTAATATAAAGAATAGAAATATATTTTATAAGTATGAAATTGTAAAAGAAAAAATACTAGTTCTAGTCCTAGTTAATATTAAGTAAAACCAAAGA…	80.78	5975550	5975560	TAAATATAAAA	100	5975500	5975610	ATACTATTATACAAAACACACATAAAATTATTTTAAATAAAAAAAATGTAAATATAAAATAAAACTATCGTGAATCTCATATAGAAAATTTTGAAAATCTATACTTAGTA	84.55	19.2102	80.7898
C8:5975352-5976845	C8	5975352	5976845	GTTTTTGATTTTTGATTTTGCAGTAGATTTCAGTTTTTTTTAAATGGTTGTTTTAGATTTTGGTTTTTAGTTTTTGGTTTCTGATTTTAAAATTAATAAAATGAAAAATATTATTAATAGTAAAATATTTATTCTGCTAAAGTAAAATATACTATTATACAAAACACACATAAAATTATTTTAAATAAAAAAAATGTAAATATAAAATAAAACTATCGTGAATCTCATATAGAAAATTTTGAAAATCTATACTTAGTAAAGTTTATAGAAAATGGGAAATATTCCTAATCTTATTTAATACTAAGTAATATAAAGAATAGAAATATATTTTATAAGTATGAAATTGTAAAAGAAAAAATACTAGTTCTAGTCCTAGTTAATATTAAGTAAAACCAAAGA…	80.78	5976076	5976086	TTTTATATTTA	100	5976026	5976136	AATAAATAAATTTATATTATTGATAATTTTCAAATTTTATTTGAATTTTTTTATATTTACATCAGTTTATTGTTAGATGTATGTTCTAAAAAAAAGTAGCAAAATAATGC	85.45	19.2102	80.7898
C9:60723041-60725656	C9	60723041	60725656	GAAGAAACAAACAGGGTTGGACTGTTTTTGGGTAGTGTTTTCTATTTAAAATTGGTCTTTATTTGGTTTAATTAAATTTAATTGGTTAAAAATTGTTTGGTTAATAATATATCAGCTTAAACCATGGTTTACGGTTAATTAAGTTTCGAATTATCGGTTAATGAAGAAATAAGTTTGTAACTTTCAATTCGGGGAGAAATAAGTTTACAACTTTTAGTTCATAGAGATCTGATTCTAAGTCATAATTTGGTGAAGATCTGATGTTATATAATAGTTACGATGGGAAAATAGACCATGGATGCGTAAGTAAACTACAGTATTCCAAAAAGTTAAAAAAGAAGCGAGTGAATATTGTCAACGATAAAATGCTCTAGACAGGGTTATAGAAAAGCTCGACCC…	67.11	60724652	60724662	AAAACATAAAA	90.91	60724602	60724712	TATATGGACACAAAAATAGAATGAAATAAAAGGAAAAAAGGAAAAAAGAAAACATAAAACGCTCAGTATCTCCGGCTAGTGGAAACCGGACCTCAAGATCAAATTAGGGC	64.55	32.8746	67.1254
C9:60723041-60725656	C9	60723041	60725656	GAAGAAACAAACAGGGTTGGACTGTTTTTGGGTAGTGTTTTCTATTTAAAATTGGTCTTTATTTGGTTTAATTAAATTTAATTGGTTAAAAATTGTTTGGTTAATAATATATCAGCTTAAACCATGGTTTACGGTTAATTAAGTTTCGAATTATCGGTTAATGAAGAAATAAGTTTGTAACTTTCAATTCGGGGAGAAATAAGTTTACAACTTTTAGTTCATAGAGATCTGATTCTAAGTCATAATTTGGTGAAGATCTGATGTTATATAATAGTTACGATGGGAAAATAGACCATGGATGCGTAAGTAAACTACAGTATTCCAAAAAGTTAAAAAAGAAGCGAGTGAATATTGTCAACGATAAAATGCTCTAGACAGGGTTATAGAAAAGCTCGACCC…	67.11	60725566	60725576	AAAATGTAAAA	90.91	60725516	60725626	GAAATCCGAACCGAACCCGTACCGAAAAACCCGATCCGTATCCGGTCCAAAATGTAAAAGATATCCGAATGGATCTTGTAAGGTGGTGCAAAACATATCTGAACCCGAAG	54.55	32.8746	67.1254

### Sheet: cp-TTT2
Extended Data Table 15 AT content of the ACS motifs, 50 bp up and down within the ACS motifs and further across entire eccDNAs in rcp-TTT1 and cp-TTT2.
ID	chrom	start	end	seq	at_content_seq	ARS_start	ARS_end	ARS_seq	at_content_ARS	up_down_50_start	up_down_50_end	up_down_50_seq	up_down_50_at	eccDNA_gc	eccDNA_at
C1:50010558-50012231	C1	50010558	50012231	TCAGCGACTACGTCACGTCTCTCATACGTTTTCTGTTCACTAAATGGTTTTGGTTTCATACTCAAATCGAATATTTCGTATTTATACCTATTAATCGATGAGTTGTCAGCTAATTATTTGAAGATACGGTTAAAAGCAAAGACGTTTAGAACTAAATCAGTATGGAACATGATTTGAATATCATGGCATCGGTTTAACTTTATCTTAATGGTATTGGGGACAAGAGACGAAACTTCAGCAAAAATATTGGTTAGGCTTGGACTGTATCATATCCCGTGTAGTCAGAACGGTGCAAATATTAGCAATTCCGAAAATTTACATGCATATAATTACGAACTTATTATATGAATTTGTATCTTGTAAGAAATTGTGGATATTGATGTGGTATGTGCTATACAC…	69.58	50012092	50012102	TTTTATATTTT	100	50012042	50012152	ACGACACGCACTATATACAAATCACCTGTGTTGGTCTGTGTTGCCAACTTTTATATTTTCTTTGACTATCGCATTCCTTTAACTAATACTAGTATTAAAAACTGTTTTAA	68.18	30.4062	69.5938
C2:27966257-27967600	C2	27966257	27967600	GACCTTGTGGTCAAGTGGTAAAGAAAAGGATTTGGAACGGCAACACGTTTCAGGTTCGATCCATCTGTTGCGTTAAAATAAGTCACATTACTCCTAGACATCCACATGGATATGAGCCATTGGTTTCGATCTATTTGAATACCGGGATAAAGAATCAATCTGCATCTTTCCAGCCTCGACCCATCCATATGCTCTATATTTTGAATGTTCAATAAACGTAAAATATTCGAACGCTTCTTTTTAAATCAGATGTTTCAAATTAAAATTTTATTATTGAATGTGTTTGAGAACAAATTTGTCATAAAATTAAAGATATATTTTTATTCATAATATTTTTTGGTTATTTGGCAACTGATGTAAGTTGGTTTGTGGCTCTTTGCCATTGATTCTGATTTTATA…	75.65	27966471	27966481	TAAACGTAAAA	81.82	27966421	27966531	TCTTTCCAGCCTCGACCCATCCATATGCTCTATATTTTGAATGTTCAATAAACGTAAAATATTCGAACGCTTCTTTTTAAATCAGATGTTTCAAATTAAAATTTTATTAT	71.82	24.4048	75.5952
C2:27966257-27967600	C2	27966257	27967600	GACCTTGTGGTCAAGTGGTAAAGAAAAGGATTTGGAACGGCAACACGTTTCAGGTTCGATCCATCTGTTGCGTTAAAATAAGTCACATTACTCCTAGACATCCACATGGATATGAGCCATTGGTTTCGATCTATTTGAATACCGGGATAAAGAATCAATCTGCATCTTTCCAGCCTCGACCCATCCATATGCTCTATATTTTGAATGTTCAATAAACGTAAAATATTCGAACGCTTCTTTTTAAATCAGATGTTTCAAATTAAAATTTTATTATTGAATGTGTTTGAGAACAAATTTGTCATAAAATTAAAGATATATTTTTATTCATAATATTTTTTGGTTATTTGGCAACTGATGTAAGTTGGTTTGTGGCTCTTTGCCATTGATTCTGATTTTATA…	75.65	27966968	27966978	ATTTATATTTA	100	27966918	27967028	TATTATTGAATGTATTTGACAACAAATCTGTCATAAATTTAAACATATATTTATATTTATAATATTGTTTTGATGGTTTGACAACTGATGTAAATTGGTTTTAATTATTT	81.82	24.4048	75.5952
C2:27966257-27967600	C2	27966257	27967600	GACCTTGTGGTCAAGTGGTAAAGAAAAGGATTTGGAACGGCAACACGTTTCAGGTTCGATCCATCTGTTGCGTTAAAATAAGTCACATTACTCCTAGACATCCACATGGATATGAGCCATTGGTTTCGATCTATTTGAATACCGGGATAAAGAATCAATCTGCATCTTTCCAGCCTCGACCCATCCATATGCTCTATATTTTGAATGTTCAATAAACGTAAAATATTCGAACGCTTCTTTTTAAATCAGATGTTTCAAATTAAAATTTTATTATTGAATGTGTTTGAGAACAAATTTGTCATAAAATTAAAGATATATTTTTATTCATAATATTTTTTGGTTATTTGGCAACTGATGTAAGTTGGTTTGTGGCTCTTTGCCATTGATTCTGATTTTATA…	75.65	27967265	27967275	TAAATGTAAAT	90.91	27967215	27967325	CTTATAAATAATATCACAGAAAATTAATATAGCCGTATTTTTTTCTCGTAAATGTAAATGACATTTCAGTAGAATAGCTATAGTTGAAAGGCAAATCTCATAAAATATTT	76.36	24.4048	75.5952
C3:11594857-11596312	C3	11594857	11596312	GAATGAAAAGGAACACTACGTTCCTTAACGTTCCTCAAAAATGTTACCATTCATGAGGAATATTTTTTTCCTCTTCATTCCTTTTCATTCCTTTTTTTTGTAGAGAATTATAATGCAAATGTGTTCCTTGTTAATTTTGATAAGGAACTCTCATTCTTCATCATTCCCAAAATTTTATTTCTATTCATTATTTTCCTATTCATTCCTAATGTTCCTCGATGGTTACCAGTCACACATTTGTTTGATATCACACATAAAGCTTACCAGCATAAAGCCTACCGGCTAACAACAACTCTGGTGTGAAATATTACCTTGGATCTAGACTTGTTTAGGAACTAGGATAGTTCATTATTGGGCACATTCCGTATTTAGTCTGATCCGACACAAAACAAATGTTAG…	67.29	11595982	11595992	TTTTACATTTT	90.91	11595932	11596042	CGGGTTCGGATATGTTTTATACCACCTCACAAGATCCATTCGGATATTTTTTACATTTTGGACCGGGTATGGTTCGGATTTTTTGGTTCGAGTTCGGATTATAGATTTTA	61.82	36.549	63.451
C3:48447549-48448823	C3	48447549	48448823	TCTTCGATGTAGTGACTGGTAGGAAACCCATCAAAGACAACAAGCCAAGCTCAGATTCTGGAAGCAAATCCAGAAACGGCACTAAGGTACTTCAGCAATAGGATCTTACTTTTATGTTTTTGATTTTTAGATTCTCCTTTAAAAAAACATTAAAATATGGGGTTTGTTGCAGAGATCAATAGAAGGGCAGACAAAGAGTCCAACACCAAGACCGATGGAAGAGAGCTACGAGGACGAGGAAGAAGAAGAAGACGAGCACGGAGACACTCTCTGCGGTATCTGTGGAGGCAATTATACGCAAGATGAGTTCTGGATTTGCTGTGATGTTTGTGAACGTTGGTACCATGGAAAATGCGTGAAGATCACCCCTGCCAAAGCAGACAGCATCAAGCAGTATAA…	63.5	48447660	48447670	TTTTATGTTTT	90.91	48447610	48447720	AAGCAAATCCAGAAACGGCACTAAGGTACTTCAGCAATAGGATCTTACTTTTATGTTTTTGATTTTTAGATTCTCCTTTAAAAAAACATTAAAATATGGGGTTTGTTGCA	69.09	36.549	63.451
C3:71342234-71343514	C3	71342234	71343514	TGGTAAGGCATATAGATAGAAAGAGATCTGTTCAAACAGGAACGCTGTGCAAGACAACAGTCTCTACGGTGAGACCAGGTCCGAAACCAAACAAGACACCCCACTCCAGACCTTCTCCCGTCGTAGCCACACCATCTTTCGCAGACTTCCTCCTCATCTCGTCCAATATAAAGAGAACGCACGCGCTAGACATGTTTCCGTACTCGCTCAAGACCTGACGCGTGGCTCTCATCTTCTCTGCCTTGAGTCCAAGCTTCTTCTCAACCTCGTCAAGGATCGCTGGACCACCAGGGTGAGCGATCCAAAAGAGGGAGTTCCAGTCACTTATCCCTAGCGGTTTAAACGCTTCTTCAAGACTCTTCTCTATGTTCTTGGAGATGAGCCCAGGGACGTCCTTGA…	51.88	71343371	71343381	ATTTATATTTT	100	71343321	71343431	GAACCCCAATTTTTTTAAAAAAATAATATACATAAACATAAGCTTCAAATTTATATTTTTAAAAATAATATACATAAGCATAATTAAGTTTCAAAATTATTTTTAAACAT	85.45	48.0874	51.9126
C4:20860322-20863349	C4	20860322	20863349	CTTATAGCAGACATTACACAAACTAATAGGTCTAAATTGAACCATATCATTAGGTTTGGCCGTCTTTGGGATGAGACATATATTCGTATCATTCAGTCCATTCGCCAACATCCCTTCAAAAAGGAATTTATTAACCATAAAAGTTAACTCCTCCTTTACAATATCCCAGAATTTCTGATAGAAAAGCACTGTTATCCCATCCGGTCCAGGTACCTTGTCTAGATGCATAGCAAAAAGTGTTTAATGAGTTTAGTTTTGTGTTACATGATCGTTACTTTTATTTTATCGTATCATTTTTTCCATTGAACTTATTTGTTATAAAAAAGTCTTGTCTTCTGGTTCGTTGCAGTTTGACTAATTCTATAAGTAATACAACTGTTGCAATTATTTGAATAAGAC…	67.66	20861099	20861109	TTTTACATTTT	90.91	20861049	20861159	ACTTATAATCGATTAGATAATTAATACTAAAAACATATGTCATTCCTCTTTTACATTTTTATTTCTTGAATCCAGAAATATTTTATTTTGTATTTCTTATAAAATTATGA	81.82	32.3316	67.6684
C4:20860322-20863349	C4	20860322	20863349	CTTATAGCAGACATTACACAAACTAATAGGTCTAAATTGAACCATATCATTAGGTTTGGCCGTCTTTGGGATGAGACATATATTCGTATCATTCAGTCCATTCGCCAACATCCCTTCAAAAAGGAATTTATTAACCATAAAAGTTAACTCCTCCTTTACAATATCCCAGAATTTCTGATAGAAAAGCACTGTTATCCCATCCGGTCCAGGTACCTTGTCTAGATGCATAGCAAAAAGTGTTTAATGAGTTTAGTTTTGTGTTACATGATCGTTACTTTTATTTTATCGTATCATTTTTTCCATTGAACTTATTTGTTATAAAAAAGTCTTGTCTTCTGGTTCGTTGCAGTTTGACTAATTCTATAAGTAATACAACTGTTGCAATTATTTGAATAAGAC…	67.66	20861491	20861501	AAAATATAAAT	100	20861441	20861551	TGAGGCACAACTATTAAAAAACTTATTTTTATCTAAAAAATTATCATTAAAATATAAATTTAAAATTATTCAACCAATCACAAAACAGACTACAAAATAGGATTGATTAC	80	32.3316	67.6684
C5:1780553-1783557	C5	1780553	1783557	TTTATTCCAAGGTTGCTTCTTCTTTATTTATAGTTGCATTAATTTTGGTTTACTTTTTGTTAATAGAGCTTGGATTTGTGAATTTTTCTCCAAATTTTTGGTCCAAAGATCTCCTTCAATTATATTAAATTATAATATTTTCCAATAAGAGTTTCGTTAAGTTTTATAAAAATTAAGAAAAAAATCGTCAAAATTTCGATATTTATATGGATGTACTATTACATCATTCATTCTCCAACCACTCACTGGCCACTGCCGTGTTCTGCAGAAAATTAAGGTCTACTTGCTTTTTTATTTTTATCAAAATGGAATATCACCGCTATTATTAGTTTCGTTTATGTTTTAATGATTTGGTTTGTGTGAAGAATAAATTTTTTTTTTCTTTTTAATTAATTGACA…	62.72	1781438	1781448	AAAATATAAAT	100	1781388	1781498	TATTAAATGTAATATATGAATTATTGTCATATTCTAATAAGTTTTTCAAAAATATAAATTAACATTAAATGAAATTATTCATGTCATATTTTTTCGAAAGCTATGTCATC	82.73	37.2712	62.7288
C5:34166838-34168736	C5	34166838	34168736	TATTTTCATGTTTTTTACATTTTTATTGATCATTCATGGATGTTGGTTATTTGATGGTTACATGATATGAACCAGACCATATATACATTTTCTTTTTGGAACCCTATTCTGAATAAGTATGATGTCTTCCAACGTTTTTAATATACAACCTAGGTTTTAATATATTACTCTACAAAACTCCAAATCACAATTTGAAATTTTCTTATTTTTTGTACTATACAATCTTATCTTTTGATCTAATTTCAATTTTAGTTCAAACTTCTTTGCTAGAAAGAAACACAGTAATATTCAACTATTCTGGAATCCCATCCCGAAATTCAGAGTTTCTTTCCAAAGTTTATAATATAATGTTTGGGGTTAAATTCATTTATGTGGACACATATATCTGATGATTCACCT…	65.23	34166852	34166862	TTTTACATTTT	90.91	34166802	34166912	ATGAAGATCTTTATTCATCGTTGCTCTATTCTTTTTTATTTTCATGTTTTTTACATTTTTATTGATCATTCATGGATGTTGGTTATTTGATGGTTACATGATATGAACCA	73.64	34.7551	65.2449
C5:34166838-34168736	C5	34166838	34168736	TATTTTCATGTTTTTTACATTTTTATTGATCATTCATGGATGTTGGTTATTTGATGGTTACATGATATGAACCAGACCATATATACATTTTCTTTTTGGAACCCTATTCTGAATAAGTATGATGTCTTCCAACGTTTTTAATATACAACCTAGGTTTTAATATATTACTCTACAAAACTCCAAATCACAATTTGAAATTTTCTTATTTTTTGTACTATACAATCTTATCTTTTGATCTAATTTCAATTTTAGTTCAAACTTCTTTGCTAGAAAGAAACACAGTAATATTCAACTATTCTGGAATCCCATCCCGAAATTCAGAGTTTCTTTCCAAAGTTTATAATATAATGTTTGGGGTTAAATTCATTTATGTGGACACATATATCTGATGATTCACCT…	65.23	34167842	34167852	TTTTATGTTTT	90.91	34167792	34167902	CGAAAAGTGGATGTTGGATGAGTAATCTCATGTTATCATCTTCTCTTTTTTTATGTTTTAAGAAACCAGATTATGTTTTATTTTCAGTTGGAAAAACAATGGAATCAGTA	70.91	34.7551	65.2449
C9:58661297-58663395	C9	58661297	58663395	GACCCACTAGGGAAGCTGTATCCAAGGTCATGGAATCCGTAACCATCGTTTGTGAAGTTTTTGCATTTGCTGAAGACGCACCTGGTCATTTTAAAGATTATACAAAACCCAACATGGGTTTTTTTTCAGTTTTCTTGTCCATTTATTATTATGGTGTCTGTACATAGAAAGATAAACAGAATTTTTTTTGTTTTGTACATATTTAGGTTTTCAGTTATGTGCTAGGTATGAAACGAGGATACTCCAGCTACCTACCTTTTTCATTTGAATCTTACATTTTGTCTTTTCACTTAAAGTTATTGATTGTTTAATTTCTTGGCCTTATTTTGCTACAAATTATATCACTGATCCAGTTTCTCAAACTTGATAAAAAAAGTCGACTATCCAAGAGCCTACCTT…	54.96	58661922	58661932	ATTTATATTTT	100	58661872	58661982	ATGTGCACCCATTGATATCTCATGTTTCATCTAATTTTTCTTCATTTTATTTATATTTTATAAGTTATGCACCCACTACAAAAGTTTCCTAGATACGCCCGCCTGTATAT	68.18	45.0214	54.9786
