## Extended Data Table 17 for "Somatic-to-germline transmission of horizontally acquired extrachromosomal circular DNA in Brassica graft chimeras"

### Sheet: rcp-TTT1
Extended Data Table 17 Hairpin arms directly spanned the 11-bp core sequence.
Sequence_ID	Start_Position	End_Position	Matched_Sequence	Hairpin arms
C2:29530613-29535823	3674	3684	TTTTATGTTTA	0
C2:29530613-29535823	3736	3746	TTTTATATTTA	1
C3:3091940-3094063	1654	1664	TTTTATATTTA	1
C3:3091940-3094063	1746	1756	TAAATATAAAA	1
C5:1780553-1783557	885	895	AAAATATAAAT	2
C5:34166838-34168736	14	24	TTTTACATTTT	2
C5:34166838-34168736	1004	1014	TTTTATGTTTT	2
C5:50030828-50032083	334	344	AAAATGTAAAA	2
C5:52687432-52688380	435	445	ATTTACATTTT	1
C6:3861781-3862226	105	115	ATTTATATTTA	2
C7:11855539-11856104	75	85	TTTTATATTTA	2
C7:37329348-37332484	48	58	AAAATGTAAAA	2
C8:10270758-10272105	623	633	AAAATGTAAAA	2
C8:5975352-5976845	192	202	AAAATGTAAAT	2
C8:5975352-5976845	198	208	TAAATATAAAA	0
C8:5975352-5976845	724	734	TTTTATATTTA	1
C9:60723041-60725656	1611	1621	AAAACATAAAA	0
C9:60723041-60725656	2525	2535	AAAATGTAAAA	1

### Sheet: cp-TTT2
Extended Data Table 17 Hairpin arms directly spanned the 11-bp core sequence.
Sequence_ID	Start_Position	End_Position	Matched_Sequence	Hairpin arms
C1:50010558-50012231	1534	1544	TTTTATATTTT	1
C2:27966257-27967600	214	224	TAAACGTAAAA	3
C2:27966257-27967600	711	721	ATTTATATTTA	2
C2:27966257-27967600	1008	1018	TAAATGTAAAT	2
C3:11594857-11596312	1125	1135	TTTTACATTTT	1
C3:48447549-48448823	111	121	TTTTATGTTTT	2
C3:71342234-71343514	1137	1147	ATTTATATTTT	2
C4:20860322-20863349	777	787	TTTTACATTTT	3
C4:20860322-20863349	1169	1179	AAAATATAAAT	3
C5:1780553-1783557	885	895	AAAATATAAAT	1
C5:34166838-34168736	14	24	TTTTACATTTT	2
C5:34166838-34168736	1004	1014	TTTTATGTTTT	2
C9:58661297-58663395	625	635	ATTTATATTTT	2
