## Extended Data Table 19 for "Somatic-to-germline transmission of horizontally acquired extrachromosomal circular DNA in Brassica graft chimeras"

### Sheet: Extended Data Table 19
Extended Data Table 19 Read abundance of transferred eccDNAs different sexual progeny with two replicates.
id	cp-TTT2_1	cp-TTT2_2	rcp-TTT1_1	rcp-TTT1_2
C3:39426238-39426510	2	8	0	2
C3:46317085-46317645	418	404	471	480
C8:2171672-2173284	50	78	12	3
C8:5341191-5341422	12	2	16	18
C9:17434357-17434533	4	8	6	3
