## Extended Data Table 20 for "Somatic-to-germline transmission of horizontally acquired extrachromosomal circular DNA in Brassica graft chimeras"

### Sheet: Extended Data Table 20
Extended Data Table 20 Primer sequences for PCR confirmation of eccDNA presence.
Primer ID	Primer Sequence	Orientation	Target Sequence Name
P1	GTTATGGGAGTAGGCAACGGAG	Forward	C3:46317085–46317645
P2	GGGGAAATTGGTCTTGGCCTTA	Reverse	C3:46317085–46317645
P3	AGTTCTCTCCCCATGCCTCT	Forward	C5:42317656–42319060
P4	TGTCAGACCTCCACTCGCTA	Reverse	C5:42317656–42319060
P5	CTAAGAAACCATTATTATCATGACATTAACCTATA	Forward	pRS315ΔARS
P6	TTTACATCTTCGGAAAACAAAAACT	Reverse	pRS315ΔARS
P7	AAAATAGTTTTTGTTTTCCGAAGATGTAAATTGCTTCCTGCTCTATGTTGTAAAG	Forward	eccARS
P8	TATAGGTTAATGTCATGATAATAATGGTTTCTTAGCCTTTGTGTTCTCTTTCAAATCCCG	Reverse	eccARS
P9	AAAATAGTTTTTGTTTTCCGAAGATGTAAATTGCTTCCTGCTCTATGTTGTAAAG	Forward	eccARS+hairpin
P10	TATAGGTTAATGTCATGATAATAATGGTTTCTTAGCTCAAGACAACTCTTCACTCGC	Reverse	eccARS+hairpin
P11	AAAATAGTTTTTGTTTTCCGAAGATGTAAATTGCTTCCTGCTCTATGTTGTAAAG	Forward	pRS315ΔARS + eccARS
P12	TATAGGTTAATGTCATGATAATAATGGTTTCTTAGCCTTTGTGTTCTCTTTCAAATCCCG	Reverse	pRS315ΔARS + eccARS
P13	AAAATAGTTTTTGTTTTCCGAAGATGTAAATTGCTTCCTGCTCTATGTTGTAAAG	Forward	pRS315ΔARS + eccARS+hairpin
P14	TATAGGTTAATGTCATGATAATAATGGTTTCTTAGCTCAAGACAACTCTTCACTCGC	Reverse	pRS315ΔARS + eccARS+hairpin
P15	CGAAAAGTGCCACCTGACGTCGGTCCTTTTCATCACGTGCT	Forward	pRS305+CEN
P16	AATAATGGTTTCTTAGACGTCTTTACATCTTCGGAAAACAAAAACT	Reverse	pRS305+CEN
P17	CGAAAAGTGCCACCTGACGTCTTGCTTCCTGCTCTATGTTGTAAAG	Forward	pRS305+eccARS
P18	AATAATGGTTTCTTAGACGTCCCTTTGTGTTCTCTTTCAAATCCCG	Reverse	pRS305+eccARS
P19	CGAAAAGTGCCACCTGACGTCTTGCTTCCTGCTCTATGTTGTAAAG	Forward	pRS305+eccARS+hairpin
P20	AATAATGGTTTCTTAGACGTCCTCAAGACAACTCTTCACTCGC	Reverse	pRS305+eccARS+hairpin
