## Extended Data Table 21 for "Somatic-to-germline transmission of horizontally acquired extrachromosomal circular DNA in Brassica graft chimeras"

### Sheet: Extended Data Table 21
Extended Data Table 21 Transcriptome data filtering statistics.
Sample	Q30	Raw Reads	Clean Reads	Clean Ratio
cp-TTT2_1	0.964975	43547938	43042782	0.9884
cp-TTT2_2	0.964223	58606904	57959286	0.98895
rcp-TTT1_1	0.962496	50324690	49734144	0.988265
rcp-TTT1_2	0.965929	42775364	42311186	0.989148
TTT-1	0.966591	41463834	41016900	0.989221
TTT-2	0.964796	39595336	39123580	0.988086
rgp-TTT1	0.966158	52868310	52270766	0.988698
rgp-TTT2	0.964469	47007550	46502484	0.989256
