## Extended Data Table 22 for "Somatic-to-germline transmission of horizontally acquired extrachromosomal circular DNA in Brassica graft chimeras"

### Sheet: Extended Data Table 22
Extended Data Table 22 Unique transcripts of cp-TTT2 and rcp-TTT1 compared with transferred eccDNAs.
rcp-TTT1	cp-TTT2
C1: 2601057 − 2602304	C1: 43598797 − 43600805
C1: 7583677 − 7584858	C1: 50293569 − 50294795
C1: 14159482 − 14161315	C1: 50454434 − 50456314
C2: 30330570 − 30331873	C2: 57800745 − 57801002
C3: 21922028 − 21922267	C2: 58015023 − 58016834
C5: 1780552 − 1783557	C3: 11594856 − 11596312
C5: 19775569 − 19778478	C3: 43723665 − 43724567
C6: 3861780 − 3862226	C3: 45012150 − 45016285
C6: 25462441 − 25462862	C4−V3 61205600 − 61206766
C7: 11855538 − 11856104	C4−V3 61205605 − 6120681
C9: 8032496 − 8033869	C5: 1780552 − 1783557
C9: 13712240 − 13712567	C5: 7694493 − 7695585
	C6: 47690791 − 47691924
	C7: 8270550 − 8271753
	C8: 11894601 − 11896111
	C9: 8031613 − 8032681
	C9: 61885774 − 61887096
	C9: 62754792 − 62756439
